# Brain expression quantitative trait locus and network analysis reveals downstream effects and putative drivers for brain-related diseases

**DOI:** 10.1101/2021.03.01.433439

**Authors:** Niek de Klein, Ellen A. Tsai, Martijn Vochteloo, Denis Baird, Yunfeng Huang, Chia-Yen Chen, Sipko van Dam, Patrick Deelen, Olivier B. Bakker, Omar El Garwany, Zhengyu Ouyang, Eric E. Marshall, Maria I. Zavodszky, Wouter van Rheenen, Mark K. Bakker, Jan Veldink, Tom R. Gaunt, Heiko Runz, Lude Franke, Harm-Jan Westra

## Abstract

Gaining insight into the downstream consequences of non-coding variants is an essential step towards the identification of therapeutic targets from genome-wide association study (GWAS) findings. Here we have harmonized and integrated 8,727 RNA-seq samples with accompanying genotype data from multiple brain-regions from 14 datasets. This sample size enabled us to perform both *cis*- and *trans*-expression quantitative locus (eQTL) mapping. Upon comparing the brain cortex *cis*-eQTLs (for 12,307 unique genes at FDR<0.05) with a large blood *cis-*eQTL analysis (n=31,684 samples), we observed that brain eQTLs are more tissue specific than previously assumed.

We inferred the brain cell type for 1,515 *cis*-eQTLs by using cell type proportion information. We conducted Mendelian Randomization on 31 brain-related traits using *cis*-eQTLs as instruments and found 159 significant findings that also passed colocalization. Furthermore, two multiple sclerosis (MS) findings had cell type specific signals, a neuron-specific *cis-*eQTL for *CYP24A1* and a macrophage specific *cis*-eQTL for *CLECL1*.

To further interpret GWAS hits, we performed *trans*-eQTL analysis. We identified 2,589 *trans*-eQTLs (at FDR<0.05) for 373 unique SNPs, affecting 1,263 unique genes, and 21 replicated significantly using single-nucleus RNA-seq data from excitatory neurons.

We also generated a brain-specific gene-coregulation network that we used to predict which genes have brain-specific functions, and to perform a novel network analysis of Alzheimer’s disease (AD), amyotrophic lateral sclerosis (ALS), multiple sclerosis (MS) and Parkinson’s disease (PD) GWAS data. This resulted in the identification of distinct sets of genes that show significantly enriched co-regulation with genes inside the associated GWAS loci, and which might reflect drivers of these diseases.
