## Supplementary material for "Brain expression quantitative trait locus and network analysis reveals downstream effects and putative drivers for brain-related diseases": Table 1

### Sheet: Disease Risk Traits
								MetaBrain eQTL instrument					Brain-related trait outcome SNP effects					MR effects			1.86546e-07	coloc results				decon-QTL results												Mendelian Disorders
id	chrom	pos	SNP	EA	NONEA	proxy_used	proxy_SNP	ENSG	gene	beta	SE	p	outcome	MRBase_id	beta	SE	p	Wald ratio	SE	p	pass bonferroni correction	default.coloc.PP4	nsnps.coloc.PP4	coloc.relaxed	coloc.strict	Astrocyte_Beta	EndothelialCell_Beta	Macrophage_Beta	Neuron_Beta	Oligodendrocyte_Beta	Astrocyte_FDR	EndothelialCell_FDR	Macrophage_FDR	Neuron_FDR	Oligodendrocyte_FDR	deconQTLFlip	n-signif.	DDG2P (accessed: 20-12-16)	DDG2P - mutation consequence	OrphaNet
rs679515:ENSG00000203710.11:ieu-b-23	1	207577223	rs679515	T	C	0	0	ENSG00000203710.11	CR1	0.824463	0.032116	2.452e-145	Alzheimer’s disease	ieu-b-23	0.122753	0.0122652	1.40281e-23	0.148888	0.0148766	1.4e-23	1	0.999546	0.998174	1	1	0	0	2.50267	0	2.6728	1	1	0.77963	1	1	FALSE	0
rs6069736:ENSG00000087589.16:ieu-b-23	20	56408019	rs6069736	T	C	0	0	ENSG00000087589.16	CASS4	0.252095	0.0439141	9.43417e-09	Alzheimer’s disease	ieu-b-23	-0.104671	0.0169441	6.51628e-10	-0.415204	0.0672131	6.52e-10	1	0.990081	0.969904	1	1	2.62976	-0.335841	-0.735356	0	0	0.427795	1	1	1	1	FALSE	0
rs10749609:ENSG00000108219.15:ieu-b-23	10	80489996	rs10749609	G	A	0	0	ENSG00000108219.15	TSPAN14	-0.398379	0.0340672	1.36789e-31	Alzheimer’s disease	ieu-b-23	-0.0682611	0.011773	6.70656e-09	0.171347	0.0295523	6.71e-09	1	0.983435	0.956992	1	1	0	0.602759	0.432288	-0.561886	0	1	1	1	0.272127	1	TRUE	0
rs55667375:ENSG00000178226.11:ieu-b-23	16	31144137	rs55667375	T	C	0	0	ENSG00000178226.11	PRSS36	0.578476	0.0271396	8.276e-101	Alzheimer’s disease	ieu-b-23	-0.0607745	0.0107828	1.7378e-08	-0.10506	0.01864	1.74e-08	1	0.975436	0.845406	1	1	-0.387537	0.697427	0	0.271292	0	1	1	1	1	1	FALSE	0
rs7196161:ENSG00000167394.13:ieu-b-23	16	31099660	rs7196161	G	A	0	0	ENSG00000167394.13	ZNF668	0.150282	0.0263613	1.19246e-08	Alzheimer’s disease	ieu-b-23	0.0531779	0.00978431	5.47886e-08	0.353855	0.0651065	5.48e-08	1	0.871262	0.473952	1	0	0.195013	0.131273	0.0556951	-0.12677	0	1	1	1	1	1	TRUE	0
rs1171830:ENSG00000108091.11:ieu-b-23	10	59906128	rs1171830	C	A	0	0	ENSG00000108091.11	CCDC6	0.164828	0.0258294	1.75476e-10	Alzheimer’s disease	ieu-b-23	0.0512193	0.00956656	8.6036e-08	0.310743	0.0580395	8.6e-08	1	0.984313	0.951101	1	1	-0.286311	0	-0.0304145	0.0258014	0	1	1	1	1	1	FALSE	0			Differentiated thyroid carcinoma
rs75763893:ENSG00000138613.14:ieu-b-23	15	63279621	rs75763893	T	C	0	0	ENSG00000138613.14	APH1B	0.354273	0.0391718	1.51041e-19	Alzheimer’s disease	ieu-b-23	0.0799104	0.0149767	9.52138e-08	0.225562	0.0422745	9.52e-08	1	0.998531	0.995082	1	1	0	0	0.384099	-0.132346	0.11929	1	1	1	0.342956	1	FALSE	0
rs749671:ENSG00000167395.10:ieu-b-23	16	31077026	rs749671	A	G	1	rs2359612	ENSG00000167395.10	ZNF646	-0.190064	0.0261861	1.9614e-13	Alzheimer’s disease	ieu-b-23	0.0518007	0.00972553	1.00254e-07	-0.272544	0.0511698	1e-07	1	0.793612	0.330194	1	0	0	0.235928	0.146413	-0.325115	0.00322311	1	1	1	0.645439	1	FALSE	0
rs2855475:ENSG00000103510.20:ieu-b-23	16	31136227	rs2855475	G	A	0	0	ENSG00000103510.20	KAT8	-0.333726	0.0257692	2.33125e-38	Alzheimer’s disease	ieu-b-23	0.0521081	0.00981789	1.1116e-07	-0.156141	0.029419	1.11e-07	1	0.873617	0.487135	1	0	0.00188745	-0.13345	-0.0353433	-0.0155278	0	1	1	1	1	1	TRUE	0
rs4291:ENSG00000159640.16:ieu-b-23	17	63476833	rs4291	T	A	0	0	ENSG00000159640.16	ACE	0.339724	0.0276532	1.09045e-34	Alzheimer’s disease	ieu-b-23	-0.0518276	0.00984083	1.38979e-07	-0.152558	0.0289671	1.39e-07	1	0.97487	0.863194	1	1	-0.381778	0.515589	0	-0.50848	0	1	1	1	0.579607	1	FALSE	0			Renal tubular dysgenesis of genetic origin
rs2045180:ENSG00000092140.16:ieu-b-27	14	30609296	rs2045180	A	G	0	0	ENSG00000092140.16	G2E3	-0.268609	0.0270231	2.78827e-23	Amyotrophic Lateral Sclerosis	ieu-b-27	0.0922	0.0118	5.69639e-15	-0.34325	0.0439301	5.56e-15	1	0.971402	0.933022	1	1	0.435232	0	-0.246471	-0.1343	0	1	1	1	1	1	FALSE	0
rs229243:ENSG00000092108.21:ieu-b-27	14	30614542	rs229243	A	C	0	0	ENSG00000092108.21	SCFD1	0.396918	0.0265126	1.13942e-50	Amyotrophic Lateral Sclerosis	ieu-b-27	0.0922	0.0118	5.40879e-15	0.23229	0.029729	5.56e-15	1	0.979335	0.951031	1	1	0	0	-0.518073	0.274107	0.352795	1	1	0.432957	0.0253	1	FALSE	1
rs9834970:ENSG00000163673.7:ieu-b-41	3	36814539	rs9834970	C	T	0	0	ENSG00000163673.7	DCLK3	-0.18903	0.0257191	1.98504e-13	bipolar disorder	ieu-b-41	0.101003	0.0134	5.53095e-14	-0.534322	0.0708882	4.79e-14	1	0.999868	0.99976	1	1	-0.404483	0	0	-0.146245	0	1	1	1	1	1	FALSE	0
rs55762233:ENSG00000187664.9:ieu-b-41	19	19256510	rs55762233	G	C	0	0	ENSG00000187664.9	HAPLN4	0.31653	0.0335274	3.69944e-21	bipolar disorder	ieu-b-41	0.106105	0.0179	3.19602e-09	0.335213	0.0565507	3.07e-09	1	0.905456	0.837086	1	1	0	0	0	0.524961	0	1	1	1	0.0623799	1	FALSE	0
rs7646741:ENSG00000163938.17:ieu-b-41	3	52751222	rs7646741	G	A	0	0	ENSG00000163938.17	GNL3	-0.224918	0.0256526	1.81868e-18	bipolar disorder	ieu-b-41	-0.077202	0.0135	9.517e-09	0.343244	0.0600218	1.07e-08	1	0.971498	0.927721	1	1	0	-0.16098	0.477243	-0.117244	-0.295444	1	1	0.262837	0.773823	1	FALSE	0
rs2271893:ENSG00000114988.11:ieu-b-41	2	96739703	rs2271893	A	G	0	0	ENSG00000114988.11	LMAN2L	0.255387	0.0280526	8.72253e-20	bipolar disorder	ieu-b-41	-0.080896	0.0144	2.08099e-08	-0.316758	0.0563849	1.93e-08	1	0.988335	0.948988	1	1	-0.453378	0	-0.0949267	0.380408	0	1	1	1	0.192125	1	FALSE	0			Autosomal recessive non-syndromic intellectual disability
rs113980591:ENSG00000160161.9:ieu-b-41	19	19454548	rs113980591	A	G	0	0	ENSG00000160161.9	CILP2	0.184653	0.0334731	3.46014e-08	bipolar disorder	ieu-b-41	0.0969	0.0176	3.64998e-08	0.524768	0.0953138	3.68e-08	1	0.725985	0.600718	1	0	0	0.214298	0.626964	-0.203234	0	1	1	1	1	1	FALSE	0
rs8102502:ENSG00000213996.13:ieu-b-41	19	19541937	rs8102502	C	T	0	0	ENSG00000213996.13	TM6SF2	0.253879	0.0322582	3.54075e-15	bipolar disorder	ieu-b-41	0.091699	0.0172	9.49708e-08	0.361192	0.0677489	9.75e-08	1	0.733171	0.415778	1	0	-0.275937	0.743002	0	-0.194928	0	1	1	1	1	1	FALSE	0
rs2815764:ENSG00000172260.15:ebi-a-GCST005902	1	72288440	rs2815764	A	G	0	0	ENSG00000172260.15	NEGR1	-0.269127	0.0362631	1.15714e-13	Depression (broad)	ebi-a-GCST005902	-0.0081938	0.001489	3.74283e-08	0.0304458	0.0055327	3.74e-08	1	0.878079	0.749662	1	1	0	0	0	-0.121241	0.0674196	1	1	1	0.945935	1	TRUE	0
rs4578918:ENSG00000124140.13:ebi-a-GCST005902	20	46093017	rs4578918	T	C	0	0	ENSG00000124140.13	SLC12A5	0.181238	0.0291611	5.13246e-10	Depression (broad)	ebi-a-GCST005902	0.007187	0.0013429	8.72168e-08	0.0396549	0.00740957	8.71e-08	1	0.993443	0.988536	1	1	0	0	0	-0.0520802	0	1	1	1	1	1	FALSE	0	SLC12A5-related epilepsy of infancy with migrating focal seizures	loss of function	Malignant migrating focal seizures of infancy
rs9268863:ENSG00000204290.10:ieu-a-1181	6	32462512	rs9268863	A	G	0	0	ENSG00000204290.10	BTNL2	0.364853	0.0259889	9.04825e-45	Frontotemporal Dementia	ieu-a-1181	0.2786	0.0438969	2.19999e-10	0.763596	0.120314	2.2e-10	1	0.997751	0.991638	1	1	-0.681908	0	0	-0.411998	0	1	1	1	0.686794	1	FALSE	0			Sarcoidosis
rs4794333:ENSG00000108465.15:ieu-b-9	17	47968129	rs4794333	C	T	0	0	ENSG00000108465.15	CDK5RAP3	0.351145	0.025676	1.41641e-42	generalized epilepsy, all documented cases	ieu-b-9	-0.0735914	0.0126969	6.81005e-09	-0.209576	0.0361586	6.79e-09	1	0.986103	0.925666	1	1	-0.186076	0	0.545583	-0.0503419	0	1	1	1	1	1	FALSE	0
rs11150600:ENSG00000099377.14:ieu-b-17	16	30929010	rs11150600	C	T	0	0	ENSG00000099377.14	HSD3B7	0.173649	0.0271512	1.59918e-10	juvenile myoclonic epilepsy	ieu-b-17	0.0112113	0.00190481	4e-09	0.0645629	0.0109693	3.96e-09	1	0.923731	0.414733	1	0	0.309052	-0.659843	1.13941	0	0	1	1	0.914573	1	1	TRUE	0			Congenital bile acid synthesis defect type 1
rs9970196:ENSG00000215912.12:ieu-b-18	1	2642639	rs9970196	T	C	0	0	ENSG00000215912.12	TTC34	0.28374	0.0270816	1.09951e-25	multiple sclerosis	ieu-b-18	-0.14491	0.0182533	2.0408e-15	-0.510714	0.064331	2.04e-15	1	0.911136	0.6532	1	0	0.687454	0.0731385	0	0.0616803	0	1	1	1	1	1	TRUE	0
rs28895017:ENSG00000196126.11:ieu-b-18	6	31849337	rs28895017	A	C	0	0	ENSG00000196126.11	HLA-DRB1	-0.651605	0.0885671	1.87808e-13	multiple sclerosis	ieu-b-18	-0.530158	0.0716876	1.40994e-13	0.813619	0.110017	1.41e-13	1	0.991389	0.959858	1	1	NA	NA	NA	NA	NA	NA	NA	NA	NA	NA	TRUE	0			Limbic encephalitis with LGI1 antibodies; Systemic lupus erythematosus; Limited cutaneous systemic sclerosis; Limited systemic sclerosis; Diffuse cutaneous systemic sclerosis; Follicular lymphoma; Bullous pemphigoid; Pediatric multiple sclerosis; Systemic-onset juvenile idiopathic arthritis; Narcolepsy type 2; Sarcoidosis; Narcolepsy type 1
rs62120372:ENSG00000254858.10:ieu-b-18	19	18194375	rs62120372	A	T	0	0	ENSG00000254858.10	MPV17L2	0.167641	0.0286295	4.75863e-09	multiple sclerosis	ieu-b-18	-0.132389	0.0186571	1.28499e-12	-0.789717	0.111292	1.29e-12	1	0.986282	0.938319	1	1	0	0.11561	-0.860983	0.485676	0	1	1	1	0.545435	1	FALSE	0
rs4578918:ENSG00000124140.13:ieu-b-18	20	46093017	rs4578918	T	C	1	rs6131010	ENSG00000124140.13	SLC12A5	0.181238	0.0291611	5.13246e-10	multiple sclerosis	ieu-b-18	0.128833	0.0182949	1.89496e-12	0.710848	0.100944	1.89e-12	1	0.981917	0.917175	1	1	0	0	0	-0.0520802	0	1	1	1	1	1	FALSE	0	SLC12A5-related epilepsy of infancy with migrating focal seizures	loss of function	Malignant migrating focal seizures of infancy
rs10877011:ENSG00000123427.17:ieu-b-18	12	57731209	rs10877011	G	T	1	rs4646536	ENSG00000123427.17	EEF1AKMT3	0.775382	0.0235832	1e-200	multiple sclerosis	ieu-b-18	-0.116093	0.017678	5.13098e-11	-0.149724	0.0227991	5.13e-11	1	0.917494	0.592777	1	0	NA	NA	NA	NA	NA	NA	NA	NA	NA	NA	TRUE	0
rs11172335:ENSG00000123297.19:ieu-b-18	12	57781418	rs11172335	T	C	0	0	ENSG00000123297.19	TSFM	-0.54672	0.0259989	3.59091e-98	multiple sclerosis	ieu-b-18	-0.113239	0.017697	1.56599e-10	0.207124	0.0323694	1.57e-10	1	0.929987	0.652725	1	0	-0.0136032	0	-0.195335	-0.129551	0.0479673	1	1	1	1	1	FALSE	0			Fatal mitochondrial disease due to combined oxidative phosphorylation defect type 3
rs4794007:ENSG00000141279.16:ieu-b-18	17	47513356	rs4794007	G	A	0	0	ENSG00000141279.16	NPEPPS	-0.173537	0.0258022	1.7463e-11	multiple sclerosis	ieu-b-18	-0.107329	0.0170361	2.97502e-10	0.61848	0.0981701	2.97e-10	1	0.896957	0.585389	1	0	-0.0666442	-0.00296735	-0.134199	0	0.0498239	1	1	1	1	1	TRUE	0
rs2288481:ENSG00000161609.10:ieu-b-18	19	49374939	rs2288481	A	G	0	0	ENSG00000161609.10	CCDC155	-0.192533	0.0328951	4.82784e-09	multiple sclerosis	ieu-b-18	0.119459	0.019518	9.32911e-10	-0.620459	0.101375	9.33e-10	1	0.972714	0.858073	1	1	0	0.107496	0.958764	-1.24367	0	1	1	1	1	1	FALSE	0
rs7306304:ENSG00000184293.7:ieu-b-18	12	9724600	rs7306304	A	G	0	0	ENSG00000184293.7	CLECL1	-0.604487	0.0249267	6.52e-130	multiple sclerosis	ieu-b-18	0.0978334	0.0162073	1.57601e-09	-0.161845	0.0268117	1.57611e-09	1	0.965056	0.928045	1	1	0	0	3.64608	0	0	1	1	0	1	1	FALSE	1
rs2259735:ENSG00000019186.10:ieu-b-18	20	54171775	rs2259735	C	T	0	0	ENSG00000019186.10	CYP24A1	-0.823901	0.0228655	1e-200	multiple sclerosis	ieu-b-18	-0.103806	0.0172229	1.66802e-09	0.125993	0.0209041	1.67e-09	1	0.998596	0.99478	1	1	NA	NA	NA	NA	NA	NA	NA	NA	NA	NA	TRUE	0			Autosomal recessive infantile hypercalcemia
rs10877023:ENSG00000135452.10:ieu-b-18	12	57830416	rs10877023	A	C	1	rs1875125	ENSG00000135452.10	TSPAN31	-0.16552	0.0286537	7.62252e-09	multiple sclerosis	ieu-b-18	-0.108365	0.017998	1.734e-09	0.654694	0.108736	1.73e-09	1	0.867796	0.49139	1	0	-0.163896	-0.0638527	0.143743	-0.0436406	0	1	1	1	1	1	FALSE	0
rs180534:ENSG00000189050.16:ieu-b-18	17	59922079	rs180534	C	T	0	0	ENSG00000189050.16	RNFT1	-0.273922	0.0257001	1.59315e-26	multiple sclerosis	ieu-b-18	0.0972174	0.0162378	2.13599e-09	-0.35491	0.059279	2.14e-09	1	0.912084	0.466549	1	0	0	0.467529	0.532922	-0.494862	0	1	1	1	0.029258	1	TRUE	1
rs9783665:ENSG00000131323.14:ieu-b-18	14	102804821	rs9783665	T	A	0	0	ENSG00000131323.14	TRAF3	0.262021	0.0268251	1.55082e-22	multiple sclerosis	ieu-b-18	0.0972821	0.0169928	1.035e-08	0.371276	0.0648528	1.03e-08	1	0.962821	0.822991	1	1	0	0.181657	-0.0570405	-0.200603	0	1	1	1	0.362803	1	TRUE	0			Herpes simplex virus encephalitis
rs6980663:ENSG00000104432.14:ieu-b-18	8	78691589	rs6980663	C	G	1	rs13265322	ENSG00000104432.14	IL7	-0.604469	0.0267173	2.4708e-113	multiple sclerosis	ieu-b-18	0.102105	0.0181158	1.738e-08	-0.168917	0.0299698	1.74e-08	1	0.910914	0.654205	1	0	-0.262944	0	0.355924	0.608341	0	1	1	1	0.541064	1	TRUE	0			Epidermodysplasia verruciformis
rs6421983:ENSG00000185885.16:ieu-b-18	11	320394	rs6421983	T	C	1	rs56232455	ENSG00000185885.16	IFITM1	0.320062	0.0264424	1.00588e-33	multiple sclerosis	ieu-b-18	0.15841	0.0281246	1.77701e-08	0.494935	0.0878724	1.78e-08	1	0.991688	0.948801	1	1	0	0	1.11969	0	0	1	1	0.039322	1	1	FALSE	1
rs34481144:ENSG00000142089.16:ieu-b-18	11	320836	rs34481144	T	C	0	0	ENSG00000142089.16	IFITM3	-0.358144	0.0262415	2.06927e-42	multiple sclerosis	ieu-b-18	0.157707	0.0282399	2.34299e-08	-0.440345	0.0788506	2.34e-08	1	0.997183	0.982165	1	1	0	0	-0.45783	0	0	1	1	1	1	1	FALSE	0
rs3809627:ENSG00000149922.10:ieu-b-18	16	30091839	rs3809627	A	C	0	0	ENSG00000149922.10	TBX6	-0.428418	0.0250823	2.06979e-65	multiple sclerosis	ieu-b-18	-0.0969515	0.0175395	3.24601e-08	0.226301	0.0409401	3.25e-08	1	0.996516	0.952007	1	1	0.297196	0.591302	0	0	-0.300904	1	1	1	1	1	TRUE	0			Autosomal dominant spondylocostal dysostosis
rs131813:ENSG00000284194.2:ieu-b-18	22	50522740	rs131813	A	G	1	rs131794	ENSG00000284194.2	SCO2	0.220742	0.0305741	5.20641e-13	multiple sclerosis	ieu-b-18	0.108811	0.0201022	6.20197e-08	0.492932	0.0910663	6.2e-08	1	0.860465	0.516228	1	0	0.0450021	0.00629357	-0.712168	0.0205779	0	1	1	1	1	1	FALSE	0	FATAL INFANTILE CARDIOENCEPHALOMYOPATHY DUE TO CYTOCHROME C OXIDASE DEFICIENCY	loss of function	Autosomal recessive axonal Charcot-Marie-Tooth disease due to copper metabolism defect; Fatal infantile cytochrome C oxidase deficiency; Leigh syndrome with cardiomyopathy; Rare isolated myopia
rs9866116:ENSG00000085274.15:ieu-b-18	3	169776839	rs9866116	G	A	1	rs3772190	ENSG00000085274.15	MYNN	0.181725	0.0308823	3.99501e-09	multiple sclerosis	ieu-b-18	-0.101202	0.0191264	1.21501e-07	-0.556895	0.105249	1.22e-07	1	0.87828	0.547117	1	0	0	-0.43306	0.320252	0.222774	0	1	1	1	1	1	FALSE	0
rs4796224:ENSG00000278259.4:ieu-b-18	17	36486677	rs4796224	G	A	0	0	ENSG00000278259.4	MYO19	0.330996	0.0252541	3.01829e-39	multiple sclerosis	ieu-b-18	0.085449	0.0163132	1.62301e-07	0.258157	0.0492851	1.62e-07	1	0.989765	0.936927	1	1	0	-0.230795	0.00232823	0.116744	0.549391	1	1	1	1	0.74913	TRUE	0
rs1724390:ENSG00000238083.7:ieu-b-7	17	45585881	rs1724390	A	C	0	0	ENSG00000238083.7	LRRC37A2	0.957257	0.0279611	1e-200	Parkinson’s disease	ieu-b-7	-0.21	0.0259	5.00495e-16	-0.219377	0.0270565	5.14e-16	1	0.795815	0.466997	1	0	NA	NA	NA	NA	NA	NA	NA	NA	NA	NA	TRUE	0
rs11724635:ENSG00000004468.13:ieu-b-7	4	15735478	rs11724635	C	A	0	0	ENSG00000004468.13	CD38	0.423936	0.0249079	5.83706e-65	Parkinson’s disease	ieu-b-7	-0.1246	0.0168	1.22999e-13	-0.293912	0.0396286	1.2e-13	1	0.996946	0.989751	1	1	3.51896	0	0	0	-1.61715	0.0228152	1	1	1	0.984932	TRUE	1
rs11150600:ENSG00000099377.14:ieu-b-7	16	30929010	rs11150600	C	T	0	0	ENSG00000099377.14	HSD3B7	0.173649	0.0271512	1.59918e-10	Parkinson’s disease	ieu-b-7	-0.1172	0.0184	1.93299e-10	-0.674924	0.105961	1.9e-10	1	0.964394	0.764269	1	1	0.309052	-0.659843	1.13941	0	0	1	1	0.914573	1	1	TRUE	0			Congenital bile acid synthesis defect type 1
rs823118:ENSG00000117280.13:ieu-b-7	1	205754444	rs823118	C	T	0	0	ENSG00000117280.13	RAB29	-0.344978	0.0256675	3.50537e-41	Parkinson’s disease	ieu-b-7	-0.0999	0.0171	4.94106e-09	0.289584	0.0495684	5.15e-09	1	0.952821	0.816564	1	1	0.530498	0	0.0460168	0	-0.0299755	1	1	1	1	1	TRUE	0
rs11547135:ENSG00000138760.10:ieu-b-7	4	76213633	rs11547135	T	C	0	0	ENSG00000138760.10	SCARB2	0.260794	0.0270491	5.34539e-22	Parkinson’s disease	ieu-b-7	0.0997	0.0177	1.661e-08	0.382294	0.0678697	1.77e-08	1	0.89657	0.723817	1	1	0	0	0.326618	0.124682	-0.494653	1	1	1	0.88553	0.633807	FALSE	0			Action myoclonus-renal failure syndrome; Gaucher disease type 1; Unverricht-Lundborg disease
rs199348:ENSG00000136235.16:ieu-b-7	7	23253479	rs199348	A	C	1	rs156429	ENSG00000136235.16	GPNMB	-0.826693	0.0216815	1e-200	Parkinson’s disease	ieu-b-7	-0.0984	0.0176	2.31302e-08	0.119028	0.0212896	2.25884e-08	1	0.934605	0.897886	1	1	-0.146671	0	2.79738	0	0	1	1	6.8755e-10	1	1	FALSE	1			Amyloidosis cutis dyschromia
rs693906:ENSG00000213719.8:ieu-b-42	6	31867387	rs693906	C	G	0	0	ENSG00000213719.8	CLIC1	-0.300762	0.0372939	7.33559e-16	schizophrenia	ieu-b-42	-0.142301	0.0161	1.08993e-18	0.473135	0.0535307	9.7e-19	1	0.884733	0.812158	1	1	0	0.0532874	-0.243159	0	0	1	1	1	1	1	FALSE	0
rs2949006:ENSG00000226124.7:ieu-b-42	2	199850665	rs2949006	T	G	0	0	ENSG00000226124.7	FTCDNL1	-0.50714	0.0320327	1.87176e-56	schizophrenia	ieu-b-42	0.103098	0.0138	6.66653e-14	-0.203293	0.0272114	7.97e-14	1	0.973725	0.88408	1	1	0	0	0.128954	-0.322056	-0.315093	1	1	1	0.243122	1	FALSE	0
rs4702:ENSG00000140564.12:ieu-b-42	15	90883330	rs4702	G	A	0	0	ENSG00000140564.12	FURIN	-0.219652	0.0257583	1.49415e-17	schizophrenia	ieu-b-42	0.080505	0.0115	2.62422e-12	-0.366511	0.0523554	2.55e-12	1	0.999918	0.999728	1	1	0	-0.015811	-0.275159	0.0400002	0	1	1	1	1	1	TRUE	0
rs2565161:ENSG00000115524.16:ieu-b-42	2	197420830	rs2565161	C	G	0	0	ENSG00000115524.16	SF3B1	0.256402	0.0274019	8.20328e-21	schizophrenia	ieu-b-42	0.074801	0.0115	7.52489e-11	0.291733	0.0448514	7.8e-11	1	0.954241	0.79999	1	1	0.279996	-0.418184	0.264536	0	0	1	1	1	1	1	FALSE	0			Acquired idiopathic sideroblastic anemia; Uveal melanoma
rs55970317:ENSG00000114054.14:ieu-b-42	3	136634351	rs55970317	G	T	0	0	ENSG00000114054.14	PCCB	0.338813	0.0258362	2.74493e-39	schizophrenia	ieu-b-42	-0.070197	0.011	1.923e-10	-0.207185	0.0324663	1.75e-10	1	0.976343	0.881766	1	1	-0.197121	0	0.309294	0.059155	0	1	1	1	1	1	FALSE	0	PROPIONIC ACIDEMIA	loss of function	Propionic acidemia
rs151022560:ENSG00000144619.15:ieu-b-42	3	2498948	rs151022560	T	C	0	0	ENSG00000144619.15	CNTN4	0.223107	0.0377297	3.35524e-09	schizophrenia	ieu-b-42	0.095401	0.0151	2.39199e-10	0.427603	0.0676807	2.65e-10	1	0.968257	0.930297	1	1	0	0	0	0.123247	0	1	1	1	1	1	FALSE	0
rs9834970:ENSG00000163673.7:ieu-b-42	3	36814539	rs9834970	C	T	0	0	ENSG00000163673.7	DCLK3	-0.18903	0.0257191	1.98504e-13	schizophrenia	ieu-b-42	0.066995	0.0108	6.35302e-10	-0.354414	0.0571338	5.53e-10	1	0.86052	0.624873	1	0	-0.404483	0	0	-0.146245	0	1	1	1	1	1	FALSE	0
rs11038914:ENSG00000110492.15:ieu-b-42	11	46539751	rs11038914	T	C	0	0	ENSG00000110492.15	MDK	-0.219386	0.0338215	8.7795e-11	schizophrenia	ieu-b-42	0.088597	0.0143	5.98605e-10	-0.403842	0.0651821	5.81e-10	1	0.93908	0.699216	1	0	0	-1.49369	0	0.781952	0	1	1	1	1	1	FALSE	0
rs832190:ENSG00000163634.12:ieu-b-42	3	63856953	rs832190	C	T	0	0	ENSG00000163634.12	THOC7	-0.290901	0.0263536	2.49435e-28	schizophrenia	ieu-b-42	0.069897	0.0113	5.73099e-10	-0.240278	0.0388448	6.19e-10	1	0.99675	0.989237	1	1	-0.369867	0	0	0.0624829	-0.171446	1	1	1	1	1	TRUE	0
rs6224:ENSG00000182511.12:ieu-b-42	15	90880313	rs6224	T	G	0	0	ENSG00000182511.12	FES	-0.246134	0.025691	9.64828e-22	schizophrenia	ieu-b-42	-0.068397	0.0111	8.37009e-10	0.277885	0.0450973	7.19e-10	1	0.702809	0.415261	1	0	-0.0735601	0.0283619	-0.372756	0	0	1	1	1	1	1	FALSE	0
rs7957096:ENSG00000183955.13:ieu-b-42	12	123060331	rs7957096	A	G	0	0	ENSG00000183955.13	KMT5A	-0.170012	0.0280755	1.39895e-09	schizophrenia	ieu-b-42	0.071101	0.0118	1.523e-09	-0.418211	0.0694068	1.69e-09	1	0.905581	0.680471	1	0	-0.229503	0.430109	-0.1912	-0.0587947	0	1	1	1	1	1	TRUE	0
rs9925915:ENSG00000169592.15:ieu-b-42	16	29982365	rs9925915	C	G	0	0	ENSG00000169592.15	INO80E	-0.380452	0.0251674	1.25114e-51	schizophrenia	ieu-b-42	-0.065499	0.0109	1.882e-09	0.172161	0.0286501	1.87e-09	1	0.912856	0.525214	1	0	-0.251729	-0.245237	-0.0917267	0.2076	-0.0456798	1	1	1	0.387911	1	FALSE	0
rs7646741:ENSG00000163938.17:ieu-b-42	3	52751222	rs7646741	G	A	0	0	ENSG00000163938.17	GNL3	-0.224918	0.0256526	1.81868e-18	schizophrenia	ieu-b-42	-0.064401	0.0109	3.78103e-09	0.286331	0.048462	3.46e-09	1	0.778071	0.419951	1	0	0	-0.16098	0.477243	-0.117244	-0.295444	1	1	0.262837	0.773823	1	FALSE	0
rs79235996:ENSG00000182732.18:ieu-b-42	14	71952313	rs79235996	T	C	0	0	ENSG00000182732.18	RGS6	-0.218752	0.0377291	6.71105e-09	schizophrenia	ieu-b-42	0.080197	0.0142	1.58099e-08	-0.366612	0.0649137	1.63e-08	1	0.947989	0.845128	1	1	-0.16348	0	0	-0.0458131	0	1	1	1	1	1	FALSE	0
rs2965183:ENSG00000167491.17:ieu-b-42	19	19434887	rs2965183	A	G	0	0	ENSG00000167491.17	GATAD2A	-0.416202	0.0260248	1.43898e-57	schizophrenia	ieu-b-42	0.063604	0.0113	1.68e-08	-0.15282	0.0271503	1.82e-08	1	0.928207	0.753294	1	1	-0.0378539	0.180275	0.13395	0	0	1	1	1	1	1	FALSE	0
rs1763839:ENSG00000142599.19:ieu-b-42	1	8413276	rs1763839	A	G	1	rs302714	ENSG00000142599.19	RERE	0.229189	0.0284226	3.70322e-16	schizophrenia	ieu-b-42	0.0644	0.0115	2.37301e-08	0.280991	0.0501769	2.14e-08	1	0.97071	0.869902	1	1	0.408604	-0.221676	0.057482	0.0633152	0	1	1	1	1	1	FALSE	0	Phenocopy of Proximal 1p36 Deletions	loss of function	RERE-related neurodevelopmental syndrome; 1p36 deletion syndrome
rs72986630:ENSG00000197933.13:ieu-b-42	19	11738921	rs72986630	`	C	0	0	ENSG00000197933.13	ZNF823	0.65441	0.0542895	1.84761e-33	schizophrenia	ieu-b-42	0.1459	0.0266	4.12401e-08	0.222949	0.0406473	4.14e-08	1	0.999917	0.999763	1	1	-0.0175539	-0.205409	-0.759189	1.11216	-0.0748293	1	1	1	0.201035	1	FALSE	0
rs6445358:ENSG00000168237.18:ieu-b-42	3	52274829	rs6445358	C	G	0	0	ENSG00000168237.18	GLYCTK	0.228587	0.0256398	4.86937e-19	schizophrenia	ieu-b-42	0.058703	0.0109	6.73798e-08	0.256808	0.0476843	7.22e-08	1	0.843592	0.469621	1	0	0	0.597212	-0.105055	0	-0.538996	1	0.997256	1	1	0.971088	TRUE	0			D-glyceric aciduria
rs10520163:ENSG00000109572.14:ieu-b-42	4	169705401	rs10520163	T	C	0	0	ENSG00000109572.14	CLCN3	0.160495	0.0257989	4.93996e-10	schizophrenia	ieu-b-42	0.058495	0.0109	7.36004e-08	0.364466	0.0679148	8.03e-08	1	0.956326	0.852304	1	1	0.390016	0	-0.0597556	-0.035289	-0.353777	0.769286	1	1	1	0.745209	TRUE	0
rs1009136:ENSG00000129933.21:ieu-b-42	19	19329619	rs1009136	A	G	0	0	ENSG00000129933.21	MAU2	-0.277092	0.0269364	8.065e-25	schizophrenia	ieu-b-42	0.060097	0.0114	1.37e-07	-0.216884	0.0411415	1.35e-07	1	0.723886	0.374289	1	0	0	0.124825	-0.0309727	0	0.0358092	1	1	1	1	1	FALSE	0	MAU2 neurodevelopmental disorder	loss of function

### Sheet: Disease risk traits resized
	MetaBrain eQTL instrument				Brain-related trait outcome SNP effects				MR effects
SNP	gene	beta	SE	p	outcome	beta	SE	p	WR	SE	p
rs679515:T/C	CR1	0.824463	0.032116	2.452e-145	Alzheimer’s disease	0.122753	0.0122652	1.40281e-23	0.148888	0.0148766	1.4e-23
rs6069736:T/C	CASS4	0.252095	0.0439141	9.43417e-09	Alzheimer’s disease	-0.104671	0.0169441	6.51628e-10	-0.415204	0.0672131	6.52e-10
rs10749609:G/A	TSPAN14	-0.398379	0.0340672	1.36789e-31	Alzheimer’s disease	-0.0682611	0.011773	6.70656e-09	0.171347	0.0295523	6.71e-09
rs55667375:T/C	PRSS36	0.578476	0.0271396	8.276e-101	Alzheimer’s disease	-0.0607745	0.0107828	1.7378e-08	-0.10506	0.01864	1.74e-08
rs7196161:G/A	ZNF668	0.150282	0.0263613	1.19246e-08	Alzheimer’s disease	0.0531779	0.00978431	5.47886e-08	0.353855	0.0651065	5.48e-08
rs1171830:C/A	CCDC6	0.164828	0.0258294	1.75476e-10	Alzheimer’s disease	0.0512193	0.00956656	8.6036e-08	0.310743	0.0580395	8.6e-08
rs75763893:T/C	APH1B	0.354273	0.0391718	1.51041e-19	Alzheimer’s disease	0.0799104	0.0149767	9.52138e-08	0.225562	0.0422745	9.52e-08
rs749671:A/G	ZNF646	-0.190064	0.0261861	1.9614e-13	Alzheimer’s disease	0.0518007	0.00972553	1.00254e-07	-0.272544	0.0511698	1e-07
rs2855475:G/A	KAT8	-0.333726	0.0257692	2.33125e-38	Alzheimer’s disease	0.0521081	0.00981789	1.1116e-07	-0.156141	0.029419	1.11e-07
rs4291:T/A	ACE	0.339724	0.0276532	1.09045e-34	Alzheimer’s disease	-0.0518276	0.00984083	1.38979e-07	-0.152558	0.0289671	1.39e-07
rs2045180:A/G	G2E3	-0.268609	0.0270231	2.78827e-23	Amyotrophic Lateral Sclerosis	0.0922	0.0118	5.69639e-15	-0.34325	0.0439301	5.56e-15
rs229243:A/C	SCFD1	0.396918	0.0265126	1.13942e-50	Amyotrophic Lateral Sclerosis	0.0922	0.0118	5.40879e-15	0.23229	0.029729	5.56e-15
rs9834970:C/T	DCLK3	-0.18903	0.0257191	1.98504e-13	Bipolar disorder	0.101003	0.0134	5.53095e-14	-0.534322	0.0708882	4.79e-14
rs55762233:G/C	HAPLN4	0.31653	0.0335274	3.69944e-21	Bipolar disorder	0.106105	0.0179	3.19602e-09	0.335213	0.0565507	3.07e-09
rs7646741:G/A	GNL3	-0.224918	0.0256526	1.81868e-18	Bipolar disorder	-0.077202	0.0135	9.517e-09	0.343244	0.0600218	1.07e-08
rs2271893:A/G	LMAN2L	0.255387	0.0280526	8.72253e-20	Bipolar disorder	-0.080896	0.0144	2.08099e-08	-0.316758	0.0563849	1.93e-08
rs113980591:A/G	CILP2	0.184653	0.0334731	3.46014e-08	Bipolar disorder	0.0969	0.0176	3.64998e-08	0.524768	0.0953138	3.68e-08
rs8102502:C/T	TM6SF2	0.253879	0.0322582	3.54075e-15	Bipolar disorder	0.091699	0.0172	9.49708e-08	0.361192	0.0677489	9.75e-08
rs2815764:A/G	NEGR1	-0.269127	0.0362631	1.15714e-13	Depression (broad)	-0.0081938	0.001489	3.74283e-08	0.0304458	0.0055327	3.74e-08
rs4578918:T/C	SLC12A5	0.181238	0.0291611	5.13246e-10	Depression (broad)	0.007187	0.0013429	8.72168e-08	0.0396549	0.00740957	8.71e-08
rs9268863:A/G	BTNL2	0.364853	0.0259889	9.04825e-45	Frontotemporal Dementia	0.2786	0.0438969	2.19999e-10	0.763596	0.120314	2.2e-10
rs4794333:C/T	CDK5RAP3	0.351145	0.025676	1.41641e-42	Generalized epilepsy, all documented cases	-0.0735914	0.0126969	6.81005e-09	-0.209576	0.0361586	6.79e-09
rs11150600:C/T	HSD3B7	0.173649	0.0271512	1.59918e-10	Juvenile myoclonic epilepsy	0.0112113	0.00190481	4e-09	0.0645629	0.0109693	3.96e-09
rs9970196:T/C	TTC34	0.28374	0.0270816	1.09951e-25	Multiple sclerosis	-0.14491	0.0182533	2.0408e-15	-0.510714	0.064331	2.04e-15
rs28895017:A/C	HLA-DRB1	-0.651605	0.0885671	1.87808e-13	Multiple sclerosis	-0.530158	0.0716876	1.40994e-13	0.813619	0.110017	1.41e-13
rs62120372:A/T	MPV17L2	0.167641	0.0286295	4.75863e-09	Multiple sclerosis	-0.132389	0.0186571	1.28499e-12	-0.789717	0.111292	1.29e-12
rs4578918:T/C	SLC12A5	0.181238	0.0291611	5.13246e-10	Multiple sclerosis	0.128833	0.0182949	1.89496e-12	0.710848	0.100944	1.89e-12
rs10877011:G/T	EEF1AKMT3	0.775382	0.0235832	1e-200	Multiple sclerosis	-0.116093	0.017678	5.13098e-11	-0.149724	0.0227991	5.13e-11
rs11172335:T/C	TSFM	-0.54672	0.0259989	3.59091e-98	Multiple sclerosis	-0.113239	0.017697	1.56599e-10	0.207124	0.0323694	1.57e-10
rs4794007:G/A	NPEPPS	-0.173537	0.0258022	1.7463e-11	Multiple sclerosis	-0.107329	0.0170361	2.97502e-10	0.61848	0.0981701	2.97e-10
rs2288481:A/G	CCDC155	-0.192533	0.0328951	4.82784e-09	Multiple sclerosis	0.119459	0.019518	9.32911e-10	-0.620459	0.101375	9.33e-10
rs7306304:A/G	CLECL1	-0.604487	0.0249267	6.52e-130	Multiple sclerosis	0.0978334	0.0162073	1.57601e-09	-0.161845	0.0268117	1.57611e-09
rs2259735:C/T	CYP24A1	-0.823901	0.0228655	1e-200	Multiple sclerosis	-0.103806	0.0172229	1.66802e-09	0.125993	0.0209041	1.67e-09
rs10877023:A/C	TSPAN31	-0.16552	0.0286537	7.62252e-09	Multiple sclerosis	-0.108365	0.017998	1.734e-09	0.654694	0.108736	1.73e-09
rs180534:C/T	RNFT1	-0.273922	0.0257001	1.59315e-26	Multiple sclerosis	0.0972174	0.0162378	2.13599e-09	-0.35491	0.059279	2.14e-09
rs9783665:T/A	TRAF3	0.262021	0.0268251	1.55082e-22	Multiple sclerosis	0.0972821	0.0169928	1.035e-08	0.371276	0.0648528	1.03e-08
rs6980663:C/G	IL7	-0.604469	0.0267173	2.4708e-113	Multiple sclerosis	0.102105	0.0181158	1.738e-08	-0.168917	0.0299698	1.74e-08
rs6421983:T/C	IFITM1	0.320062	0.0264424	1.00588e-33	Multiple sclerosis	0.15841	0.0281246	1.77701e-08	0.494935	0.0878724	1.78e-08
rs34481144:T/C	IFITM3	-0.358144	0.0262415	2.06927e-42	Multiple sclerosis	0.157707	0.0282399	2.34299e-08	-0.440345	0.0788506	2.34e-08
rs3809627:A/C	TBX6	-0.428418	0.0250823	2.06979e-65	Multiple sclerosis	-0.0969515	0.0175395	3.24601e-08	0.226301	0.0409401	3.25e-08
rs131813:A/G	SCO2	0.220742	0.0305741	5.20641e-13	Multiple sclerosis	0.108811	0.0201022	6.20197e-08	0.492932	0.0910663	6.2e-08
rs9866116:G/A	MYNN	0.181725	0.0308823	3.99501e-09	Multiple sclerosis	-0.101202	0.0191264	1.21501e-07	-0.556895	0.105249	1.22e-07
rs4796224:G/A	MYO19	0.330996	0.0252541	3.01829e-39	Multiple sclerosis	0.085449	0.0163132	1.62301e-07	0.258157	0.0492851	1.62e-07
rs1724390:A/C	LRRC37A2	0.957257	0.0279611	1e-200	Parkinson’s disease	-0.21	0.0259	5.00495e-16	-0.219377	0.0270565	5.14e-16
rs11724635:C/A	CD38	0.423936	0.0249079	5.83706e-65	Parkinson’s disease	-0.1246	0.0168	1.22999e-13	-0.293912	0.0396286	1.2e-13
rs11150600:C/T	HSD3B7	0.173649	0.0271512	1.59918e-10	Parkinson’s disease	-0.1172	0.0184	1.93299e-10	-0.674924	0.105961	1.9e-10
rs823118:C/T	RAB29	-0.344978	0.0256675	3.50537e-41	Parkinson’s disease	-0.0999	0.0171	4.94106e-09	0.289584	0.0495684	5.15e-09
rs11547135:T/C	SCARB2	0.260794	0.0270491	5.34539e-22	Parkinson’s disease	0.0997	0.0177	1.661e-08	0.382294	0.0678697	1.77e-08
rs199348:A/C	GPNMB	-0.826693	0.0216815	1e-200	Parkinson’s disease	-0.0984	0.0176	2.31302e-08	0.119028	0.0212896	2.25884e-08
rs693906:C/G	CLIC1	-0.300762	0.0372939	7.33559e-16	Schizophrenia	-0.142301	0.0161	1.08993e-18	0.473135	0.0535307	9.7e-19
rs2949006:T/G	FTCDNL1	-0.50714	0.0320327	1.87176e-56	Schizophrenia	0.103098	0.0138	6.66653e-14	-0.203293	0.0272114	7.97e-14
rs4702:G/A	FURIN	-0.219652	0.0257583	1.49415e-17	Schizophrenia	0.080505	0.0115	2.62422e-12	-0.366511	0.0523554	2.55e-12
rs2565161:C/G	SF3B1	0.256402	0.0274019	8.20328e-21	Schizophrenia	0.074801	0.0115	7.52489e-11	0.291733	0.0448514	7.8e-11
rs55970317:G/T	PCCB	0.338813	0.0258362	2.74493e-39	Schizophrenia	-0.070197	0.011	1.923e-10	-0.207185	0.0324663	1.75e-10
rs151022560:T/C	CNTN4	0.223107	0.0377297	3.35524e-09	Schizophrenia	0.095401	0.0151	2.39199e-10	0.427603	0.0676807	2.65e-10
rs9834970:C/T	DCLK3	-0.18903	0.0257191	1.98504e-13	Schizophrenia	0.066995	0.0108	6.35302e-10	-0.354414	0.0571338	5.53e-10
rs11038914:T/C	MDK	-0.219386	0.0338215	8.7795e-11	Schizophrenia	0.088597	0.0143	5.98605e-10	-0.403842	0.0651821	5.81e-10
rs832190:C/T	THOC7	-0.290901	0.0263536	2.49435e-28	Schizophrenia	0.069897	0.0113	5.73099e-10	-0.240278	0.0388448	6.19e-10
rs6224:T/G	FES	-0.246134	0.025691	9.64828e-22	Schizophrenia	-0.068397	0.0111	8.37009e-10	0.277885	0.0450973	7.19e-10
rs7957096:A/G	KMT5A	-0.170012	0.0280755	1.39895e-09	Schizophrenia	0.071101	0.0118	1.523e-09	-0.418211	0.0694068	1.69e-09
rs9925915:C/G	INO80E	-0.380452	0.0251674	1.25114e-51	Schizophrenia	-0.065499	0.0109	1.882e-09	0.172161	0.0286501	1.87e-09
rs7646741:G/A	GNL3	-0.224918	0.0256526	1.81868e-18	Schizophrenia	-0.064401	0.0109	3.78103e-09	0.286331	0.048462	3.46e-09
rs79235996:T/C	RGS6	-0.218752	0.0377291	6.71105e-09	Schizophrenia	0.080197	0.0142	1.58099e-08	-0.366612	0.0649137	1.63e-08
rs2965183:A/G	GATAD2A	-0.416202	0.0260248	1.43898e-57	Schizophrenia	0.063604	0.0113	1.68e-08	-0.15282	0.0271503	1.82e-08
rs1763839:A/G	RERE	0.229189	0.0284226	3.70322e-16	Schizophrenia	0.0644	0.0115	2.37301e-08	0.280991	0.0501769	2.14e-08
rs72986630:`/C	ZNF823	0.65441	0.0542895	1.84761e-33	Schizophrenia	0.1459	0.0266	4.12401e-08	0.222949	0.0406473	4.14e-08
rs6445358:C/G	GLYCTK	0.228587	0.0256398	4.86937e-19	Schizophrenia	0.058703	0.0109	6.73798e-08	0.256808	0.0476843	7.22e-08
rs10520163:T/C	CLCN3	0.160495	0.0257989	4.93996e-10	Schizophrenia	0.058495	0.0109	7.36004e-08	0.364466	0.0679148	8.03e-08
rs1009136:A/G	MAU2	-0.277092	0.0269364	8.065e-25	Schizophrenia	0.060097	0.0114	1.37e-07	-0.216884	0.0411415	1.35e-07
