## Supplementary Table 1 for "Brain expression quantitative trait locus and network analysis reveals downstream effects and putative drivers for brain-related diseases"

### Sheet: Genotype QC
Genotype-QC
PreQC		Pre QC						Post QC
RNA-seq dataset	Genotype dataset	Individuals	EUR	AFR	EAS	SAS	AMR	Individuals	EUR	AFR	EAS	SAS	AMR
AMP-AD	AMPAD-MAYO	287	286	0	0	0	1	287	286	0	0	0	1
	AMPAD-MSBB	285	227	36	1	1	20	281	223	36	1	1	20
	AMPAD-ROSMAP	1196	1192	2	0	0	2	1157	1153	2	0	0	2
BipSeq	Bipseq_1M	69	69	0	0	0	0	69	69	0	0	0	0
	Bipseq_2pt5M	41	41	0	0	0	0	41	41	0	0	0	0
	Bipseq_5M	45	44	1	0	0	0	45	44	1	0	0	0
	Bipseq_h650	24	21	1	0	1	1	24	21	1	0	1	1
Braineac	Braineac	134	134	0	0	0	0	134	134	0	0	0	0
BrainGVEX	BrainGVEX	263	254	1	3	0	5	256	249	1	1	0	5
CMC	CMC	621	480	95	1	6	39	618	479	95	0	6	38
CMC_HBCC	CMC_HBCC_set1	83	30	48	1	2	2	83	30	48	1	2	2
	CMC_HBCC_set2	524	326	165	10	9	14	513	325	165	1	9	13
	CMC_HBCC_set3	89	49	35	1	1	3	89	49	35	1	1	3
GTEX	GTEx	635	528	75	7	5	20	627	527	75	1	5	19
GVEX	GVEX	137	131	0	0	1	5	137	131	0	0	1	5
LIBD	LIBD_1M	355	169	176	0	0	10	292	108	174	0	0	10
	LIBD_5M	3	1	2	0	0	0	3	1	2	0	0	0
	LIBD_h650	135	62	70	0	1	2	133	61	69	0	1	2
NABEC	NABEC-H550	150	145	0	0	0	5	150	145	0	0	0	5
	NABEC-H610	229	218	1	0	1	9	229	218	1	0	1	9
TargetALS	TargetALS	191	166	15	2	2	6	186	162	15	1	2	6
UCLA_ASD	UCLA_ASD	105	87	10	2	1	3	104	87	10	1	1	3
ENA	ENA	1060	595	75	343	21	26	1060	595	75	343	21	26
Total		6661	5255	808	371	52	173	6518	5138	805	351	52	170
											Other:	573

### Sheet: RNA-QC
RNA QC										RNA Tissue grouping
Dataset	Number of RNA-seq samples	Alignment QC	RNA-seq PCA outliers - step 1	RNA-seq PCA outliers - step 2	Covariate removal					Original Tissue Label	Tissue Group
BipSeq	69	69	69	69	69					Amygdala	Amygdala
Braineac	280	267	267	265	265					ba10	Cortex
BrainGVEX	428	417	417	417	417					ba22	Cortex
Brainseq	495	494	494	494	494					ba24	Cortex
CMC	613	613	613	613	613					ba36	Cortex
CMC_HBCC	386	386	386	386	386					ba44	Cortex
ENA	1759	1747	1629	1612	1612					ba9	Cortex
GTEx	1454	1369	1352	1352	1352					Basal ganglia	Basalganglia
MAYO-CBE	273	273	273	273	273					C1 segment of cervical spinal cord	Spinalcord
MAYO-TCX	274	274	274	274	273					Caudate (basal ganglia)	Basalganglia
MSBB	1096	1077	1077	1076	936					Caudate nucleus	Basalganglia
NABEC	694	532	532	528	528					Cerebellar hemisphere	Cerebellum
ROSMAP	638	638	638	637	637					Cerebellum	Cerebellum
TargetALS	567	565	565	551	551					Cortex	Cortex
UCLA_ASD	337	321	321	321	321					Dorsolateral Prefrontal Cortex	Cortex
Total	9363	9042	8907	8868	8727					Frontal Cortex	Cortex
										Hippocampus	Hippocampus
										Hippocampus proper	Hippocampus
Tissues										Hypothalamus	Hypothalamus
Dataset	amygdala	basalganglia	cerebellum	cortex	hippocampus	hypothalamus	spinalcord	Total		Motor Cortex	Cortex
BipSeq	0	0	0	69	0	0	0	69		Motor Cortex Lateral	Cortex
Braineac	0	162	0	2	101	0	0	265		Motor Cortex Medial	Cortex
BrainGVEX	0	0	0	417	0	0	0	417		Nucleus Accumbens	Hypothalamus
Brainseq	0	0	0	494	0	0	0	494		Occipital Cortex	Cortex
CMC	2	0	0	611	0	0	0	613		Parietal Cortex	Cortex
CMC_HBCC	0	0	0	386	0	0	0	386		Prefrontal Cortex	Cortex
ENA	6	110	6	1416	6	27	41	1612		Putamen	Basalganglia
GTEx	76	295	257	332	99	222	71	1352		Putamen Substantia Nigra	Basalganglia
MAYO-CBE	0	0	273	0	0	0	0	273		Sensory Cortex	Cortex
MAYO-TCX	0	0	0	273	0	0	0	273		Spinal Cord Cervical	Spinalcord
MSBB	0	0	0	936	0	0	0	936		Spinal Cord Lumbar	Spinalcord
NABEC	1	5	4	514	0	3	1	528		Spinal Cord Thoracic	Spinalcord
ROSMAP	0	0	0	637	0	0	0	637		Spinal Cord	Spinalcord
TargetALS	1	2	102	274	0	0	172	551		Substantia Nigra	Basalganglia
UCLA_ASD	0	0	81	240	0	0	0	321		Temporal Cortex	Cortex
Total	86	574	723	6601	206	252	285	8727		Visual Cortex	Cortex
UCLA_ASD

### Sheet: Sample Links
Sample links per dataset										Uniquely linked genotype samples per dataset
RNA-seq dataset	Genotype dataset	EUR	AFR	EAS	SAS	AMR	Total			EUR	AFR	EAS	SAS	AMR	Total
	AMPAD-MAYO-V2	510	0	0	0	1	511			285	0	0	0	1	286
	AMPAD-MSBB-V2	679	121	4	3	67	874			223	36	1	1	20	281
	AMPAD-ROSMAP-V2	558	1	0	0	0	559			558	1	0	0	0	559
	Bipseq_1M	108	0	0	0	0	108			66	0	0	0	0	66
	Bipseq_h650	18	1	0	1	1	21			18	1	0	1	1	21
	BrainGVEX-V2	239	1	1	0	5	246			239	1	1	0	5	246
	Braineac	263	0	0	0	0	263			123	0	0	0	0	123
	CMC	479	89	0	6	36	610			470	88	0	6	36	600
	CMC_HBCC_set1	26	52	0	1	1	80			18	37	0	1	1	57
	CMC_HBCC_set2	111	112	0	8	10	241			84	83	0	6	8	181
	CMC_HBCC_set3	55	31	2	1	4	93			38	23	1	1	2	65
	GTEx	963	139	0	0	25	1127			142	21	0	0	4	167
	GVEX	131	0	0	1	5	137			131	0	0	1	5	137
	LIBD_1M	214	253	0	0	15	482			167	174	0	0	10	351
	LIBD_5M	1	2	0	0	0	3			1	2	0	0	0	3
	LIBD_h650	61	69	0	1	2	133			61	69	0	1	2	133
	NABEC-H550	141	0	0	0	4	145			82	0	0	0	2	84
	NABEC-H610	288	0	0	0	8	296			150	0	0	0	5	155
	TargetALS	411	40	6	7	30	494			97	11	1	1	6	116
	UCLA_ASD	218	30	5	3	13	269			61	10	1	1	3	76
	ENA	512	69	330	19	25	955			512	69	330	19	25	955
		5986	1010	348	51	252				3526	626	335	39	136
Selected uniquely linked individuals per tissue and dataset
		Amygdala			Basal ganglia			Cerebellum			Cortex			Hippocampus			Hypothalamus			Spinal cord			All
		EUR	AFR	Other	EUR	AFR	Other	EUR	AFR	Other	EUR	AFR	Other	EUR	AFR	Other	EUR	AFR	Other	EUR	AFR	Other	Selected Links	Uniquely linked genotypes	Note
	AMPAD-MAYO-V2	0	0	0	0	0	0	256	0	1	254	0	0	0	0	0	0	0	0	0	0	0	511	286
	AMPAD-MSBB-V2	0	0	0	0	0	0	0	0	0	223	36	22	0	0	0	0	0	0	0	0	0	281	281	MSBB has many duplicate RNA-seq samples per individual
	AMPAD-ROSMAP-V2	0	0	0	0	0	0	0	0	0	558	1	0	0	0	0	0	0	0	0	0	0	559	559
	Bipseq_1M	0	0	0	0	0	0	0	0	0	27	0	0	0	0	0	0	0	0	0	0	0	27	66	Some BipSeq RNA-seq samples are shared with LIBD and CMC_HBCC
	Bipseq_h650	0	0	0	0	0	0	0	0	0	18	1	2	0	0	0	0	0	0	0	0	0	21	21
	BrainGVEX-V2	0	0	0	0	0	0	0	0	0	239	1	6	0	0	0	0	0	0	0	0	0	246	246
	Braineac	0	0	0	111	0	0	0	0	0	0	0	0	101	0	0	0	0	0	0	0	0	212	123
	CMC	2	0	0	0	0	0	0	0	0	468	88	42	0	0	0	0	0	0	0	0	0	600	600
	CMC_HBCC_set1	0	0	0	0	0	0	0	0	0	18	37	2	0	0	0	0	0	0	0	0	0	57	57	Some CMC_HBCC samples are shared between LIBD and BipSeq
	CMC_HBCC_set2	0	0	0	0	0	0	0	0	0	72	68	13	0	0	0	0	0	0	0	0	0	153	181
	CMC_HBCC_set3	0	0	0	0	0	0	0	0	0	38	23	4	0	0	0	0	0	0	0	0	0	65	65
	GTEx	55	5	1	98	14	4	118	18	2	125	20	3	67	11	1	98	14	3	47	8	2	714	167	GTEx has resequenced samples or multiple cortex tissues
	GVEX	0	0	0	0	0	0	0	0	0	131	0	6	0	0	0	0	0	0	0	0	0	137	137
	LIBD_1M	0	0	0	0	0	0	0	0	0	167	174	10	0	0	0	0	0	0	0	0	0	351	351
	LIBD_5M	0	0	0	0	0	0	0	0	0	1	2	0	0	0	0	0	0	0	0	0	0	3	3
	LIBD_h650	0	0	0	0	0	0	0	0	0	43	68	1	0	0	0	0	0	0	0	0	0	112	133
	NABEC-H550	0	0	0	1	0	0	0	0	0	81	0	2	0	0	0	0	0	0	0	0	0	84	84
	NABEC-H610	1	0	0	3	0	0	2	0	0	146	0	5	0	0	0	2	0	0	1	0	0	160	155	NABEC has resequenced samples or multiple cortex tissues
	TargetALS	1	0	0	2	0	0	72	4	7	74	8	7	0	0	0	0	0	0	61	8	7	251	116	TargetALS has resequenced samples or multiple cortex tissues
	UCLA_ASD	0	0	0	0	0	0	46	10	4	59	9	5	0	0	0	0	0	0	0	0	0	133	76	UCLA_ASD has resequenced samples or multiple cortex tissues
	ENA	3	0	2	25	3	77	1	0	0	452	56	268	2	0	4	5	1	19	24	9	4	955	955
	Total	62	5	3	240	17	81	495	32	14	3194	592	398	170	11	5	105	15	22	133	25	13
Selected samples for meta-analysis		cis	cis	cis+trans	cis+trans	cis	cis	cis
		Basalganglia	Cerebellum	Cortex			Hippocampus	Spinalcord
		EUR	EUR	EUR	AFR	EAS	EUR	EUR
	AMPAD-MAYO-V2	0	256	254	0	0	0	0
	AMPAD-MSBB-V2	0	0	223	36	0	0	0
	AMPAD-ROSMAP-V2	0	0	554	0	0	0	0
	Bipseq_1M	0	0	0	0	0	0	0
	Bipseq_h650	0	0	0	0	0	0	0
	BrainGVEX-V2	0	0	205	0	0	0	0
	Braineac	110	0	0	0	0	101	0
	CMC	0	0	468	0	0	0	0
	CMC_HBCC_set1	0	0	0	37	0	0	0
	CMC_HBCC_set2	0	0	72	68	0	0	0
	CMC_HBCC_set3	0	0	38	0	0	0	0
	GTEx	98	118	125	0	0	67	47
	GVEX	0	0	131	0	0	0	0
	LIBD_1M	0	0	167	174	0	0	0
	LIBD_5M	0	0	43	68	0	0	0
	LIBD_h650	0	0	0	0	0	0	0
	NABEC-H550	0	0	81	0	0	0	0
	NABEC-H610	0	0	146	0	0	0	0
	TargetALS	0	72	74	0	0	0	61
	UCLA_ASD	0	46	59	0	0	0	0
	ENA	0	0	330	37	208	0	0
		208	492	2970	420	208	168	108
