## Supplementary Table 3 for "Brain expression quantitative trait locus and network analysis reveals downstream effects and putative drivers for brain-related diseases"

### Sheet: cis & trans
		Basalganglia	Cerebellum	Cortex				Hippocampus	Spinalcord
		EUR	EUR	EUR	AFR	EAS	EUR+AFR, wo ENA, no PCA	EUR	EUR
Cis	Genes	1317	6865	11803	5440	231	9918	990	811
	SNPs	77084	597690	1530207	284944	19135	1124097	53384	42019
	Gene/SNPs	95362	888550	2759002	355535	20563	1844915	67960	56721
Trans	Genes	-	-	-	-	-	1263	-	-
	SNPs	-	-	-	-	-	373	-	-
	Gene/SNPs	-	-	-	-	-	2589	-	-
Conditional analysis
	Basalganglia	Cerebellum	Cortex				Hippocampus	Spinalcord
eQTL Rank	EUR	EUR	EUR	AFR	EAS	EUR+AFR, wo ENA, no PCA	EUR	EUR
1	1317	6865	11803	5440	231	9918	990	811
2	56	1242	4791	1035	7	3467	21	7
3	2	196	1658	180	-	1178	-	-
4	-	44	598	45	-	432	-	-
5	-	10	262	15	-	192	-	-
6	-	1	134	2	-	105	-	-
7	-	-	79	-	-	60	-	-
8	-	-	49	-	-	43	-	-
9	-	-	19	-	-	23	-	-
10	-	-	14	-	-	9	-	-
11	-	-	8	-	-	4	-	-
12	-	-	6	-	-	3	-	-
13	-	-	5	-	-	2	-	-
14	-	-	4	-	-	2	-	-
15	-	-	3	-	-	2	-	-
16	-	-	3	-	-	2	-	-
17	-	-	1	-	-	-	-	-
18	-	-	1	-	-	-	-	-
	16192
