## Supplementary Table 4 for "Brain expression quantitative trait locus and network analysis reveals downstream effects and putative drivers for brain-related diseases"

### Sheet: Primary eQTL
Source	Term Name	Term ID	Adjusted P-value	Negative log10 of adjusted P-value	Term Size	Query Size	Intersection Size	Effective Domain Size
GO:MF	protein binding	GO:0005515	1.18949e-09	8.92464	12784	6413	4723	18134
GO:MF	ion binding	GO:0043167	0.00802844	2.09537	6310	6413	2359	18134
GO:MF	identical protein binding	GO:0042802	0.0192346	1.71592	1786	6413	708	18134
GO:MF	catalytic activity	GO:0003824	0.0224706	1.64839	5837	6413	2182	18134
GO:BP	cellular localization	GO:0051641	0.00142774	2.84535	3497	6223	1338	17916
GO:BP	cellular component organization or biogenesis	GO:0071840	0.00875705	2.05764	6559	6223	2416	17916
GO:BP	macromolecule localization	GO:0033036	0.0185804	1.73095	3307	6223	1256	17916
GO:BP	macroautophagy	GO:0016236	0.0303947	1.5172	296	6223	138	17916
GO:BP	labyrinthine layer blood vessel development	GO:0060716	0.0410939	1.38622	21	6223	17	17916
GO:CC	intracellular	GO:0005622	8.01165e-20	19.0963	14605	6552	5336	18856
GO:CC	cytoplasm	GO:0005737	1.56704e-18	17.8049	11653	6552	4345	18856
GO:CC	intracellular organelle	GO:0043229	1.17259e-11	10.9309	12870	6552	4699	18856
GO:CC	organelle membrane	GO:0031090	8.14405e-10	9.08916	3548	6552	1411	18856
GO:CC	intracellular membrane-bounded organelle	GO:0043231	1.91078e-08	7.71879	11085	6552	4059	18856
GO:CC	organelle	GO:0043226	1.2812e-07	6.89238	13825	6552	4981	18856
GO:CC	membrane-bounded organelle	GO:0043227	3.51982e-07	6.45348	12688	6552	4592	18856
GO:CC	cytosol	GO:0005829	6.9029e-06	5.16097	5161	6552	1954	18856
GO:CC	bounding membrane of organelle	GO:0098588	0.000158717	3.79938	2112	6552	836	18856
GO:CC	endomembrane system	GO:0012505	0.000218056	3.66143	4561	6552	1721	18856
GO:CC	Golgi membrane	GO:0000139	0.000662825	3.1786	756	6552	323	18856
GO:CC	endoplasmic reticulum membrane	GO:0005789	0.0011202	2.95071	1086	6552	447	18856
GO:CC	nuclear outer membrane-endoplasmic reticulum membrane network	GO:0042175	0.00136559	2.86468	1109	6552	455	18856
GO:CC	Golgi apparatus	GO:0005794	0.00448775	2.34797	1591	6552	630	18856
GO:CC	specific granule membrane	GO:0035579	0.012896	1.88955	90	6552	50	18856
GO:CC	anchoring junction	GO:0070161	0.0198549	1.70213	833	6552	342	18856
GO:CC	nucleolus	GO:0005730	0.0260451	1.58427	926	6552	376	18856
TF	Factor: E2F-3:HES-7; motif: NNNSGCGCSNNNNNCRCGYGNN; match class: 1	TF:M08526_1	6.80464e-11	10.1672	15120	7012	5536	19940
TF	Factor: E2F-4; motif: SNGGGCGGGAANN; match class: 1	TF:M09894_1	9.33683e-09	8.0298	14005	7012	5139	19940
TF	Factor: E2F-2; motif: GCGCGCGCNCS; match class: 1	TF:M11529_1	9.55206e-09	8.0199	14561	7012	5328	19940
TF	Factor: E2F; motif: GGCGSG; match class: 1	TF:M00803_1	1.54103e-08	7.81219	10247	7012	3836	19940
TF	Factor: E2F-4; motif: SNGGGCGGGAANN; match class: 0	TF:M09894_0	2.01576e-08	7.69556	16329	7012	5919	19940
TF	Factor: E2F-4; motif: SNGGGCGGGAANN	TF:M09894	2.01576e-08	7.69556	16329	7012	5919	19940
TF	Factor: Sp2; motif: NYSGCCCCGCCCCCY	TF:M03567	2.27026e-08	7.64393	7725	7012	2942	19940
TF	Factor: Sp2; motif: NYSGCCCCGCCCCCY; match class: 0	TF:M03567_0	2.27026e-08	7.64393	7725	7012	2942	19940
TF	Factor: ZF5; motif: GGSGCGCGS; match class: 0	TF:M10438_0	4.95304e-08	7.30513	16363	7012	5927	19940
TF	Factor: ZF5; motif: GGSGCGCGS	TF:M10438	4.95304e-08	7.30513	16363	7012	5927	19940
TF	Factor: ZF5; motif: GGSGCGCGS; match class: 1	TF:M10438_1	7.33877e-08	7.13438	14970	7012	5458	19940
TF	Factor: SP2; motif: GGGCGGGAC; match class: 0	TF:M01783_0	9.61742e-08	7.01694	9207	7012	3461	19940
TF	Factor: SP2; motif: GGGCGGGAC	TF:M01783	9.61742e-08	7.01694	9207	7012	3461	19940
TF	Factor: E2F; motif: GGCGSG	TF:M00803	1.18903e-07	6.92481	13241	7012	4866	19940
TF	Factor: E2F; motif: GGCGSG; match class: 0	TF:M00803_0	1.18903e-07	6.92481	13241	7012	4866	19940
TF	Factor: E2F-2; motif: GCGCGCGCGYW	TF:M11531	3.76214e-07	6.42456	13350	7012	4898	19940
TF	Factor: E2F-2; motif: GCGCGCGCGYW; match class: 0	TF:M11531_0	3.76214e-07	6.42456	13350	7012	4898	19940
TF	Factor: E2F-3:FOXI1; motif: NGACACCGCGCCCAC; match class: 1	TF:M08208_1	5.68821e-07	6.24502	7181	7012	2732	19940
TF	Factor: E2F-1:HES-7; motif: GGCRCGTGSYNNWNGGCGCSM; match class: 1	TF:M08525_1	1.20956e-06	5.91737	15402	7012	5592	19940
TF	Factor: TCF-1; motif: ACATCGRGRCGCTGW; match class: 1	TF:M11603_1	1.265e-06	5.89791	13277	7012	4867	19940
TF	Factor: Egr-1; motif: GCGCATGCG; match class: 1	TF:M04869_1	1.35819e-06	5.86704	10294	7012	3830	19940
TF	Factor: ZF5; motif: NRNGNGCGCGCWN; match class: 1	TF:M00333_1	1.3583e-06	5.86701	12481	7012	4592	19940
TF	Factor: E2F-2; motif: GCGCGCGCGYW; match class: 1	TF:M11531_1	1.45534e-06	5.83703	12404	7012	4565	19940
TF	Factor: AP-2gamma:Elk-1; motif: NGCCKNRGGSGRCGGAAGTG; match class: 1	TF:M08441_1	1.62847e-06	5.78822	12828	7012	4711	19940
TF	Factor: GKLF; motif: NNCCMCRCCCN; match class: 0	TF:M12173_0	3.27142e-06	5.48526	10088	7012	3753	19940
TF	Factor: GKLF; motif: NNCCMCRCCCN	TF:M12173	3.27142e-06	5.48526	10088	7012	3753	19940
TF	Factor: ZF5; motif: GSGCGCGR; match class: 0	TF:M00716_0	4.41218e-06	5.35535	16221	7012	5862	19940
TF	Factor: ZF5; motif: GSGCGCGR	TF:M00716	4.41218e-06	5.35535	16221	7012	5862	19940
TF	Factor: ZF5; motif: GSGCGCGR; match class: 1	TF:M00716_1	5.11537e-06	5.29112	14195	7012	5175	19940
TF	Factor: E2F-3:HES-7; motif: NNNSGCGCSNNNNNCRCGYGNN; match class: 0	TF:M08526_0	6.54651e-06	5.18399	17024	7012	6128	19940
TF	Factor: E2F-3:HES-7; motif: NNNSGCGCSNNNNNCRCGYGNN	TF:M08526	6.54651e-06	5.18399	17024	7012	6128	19940
TF	Factor: Sp1; motif: GGGGCGGGGC	TF:M00931	6.72574e-06	5.17226	10310	7012	3827	19940
TF	Factor: Sp1; motif: GGGGCGGGGC; match class: 0	TF:M00931_0	6.72574e-06	5.17226	10310	7012	3827	19940
TF	Factor: TCF-1; motif: ACATCGRGRCGCTGW; match class: 1	TF:M11601_1	6.80063e-06	5.16745	11136	7012	4116	19940
TF	Factor: E2F-1; motif: NGGGCGGGARV	TF:M07206	7.89358e-06	5.10273	14711	7012	5349	19940
TF	Factor: E2F-1; motif: NGGGCGGGARV; match class: 0	TF:M07206_0	7.89358e-06	5.10273	14711	7012	5349	19940
TF	Factor: ETF; motif: CCCCGCCCCYN; match class: 0	TF:M07039_0	9.93433e-06	5.00286	16521	7012	5959	19940
TF	Factor: ETF; motif: CCCCGCCCCYN	TF:M07039	9.93433e-06	5.00286	16521	7012	5959	19940
TF	Factor: E2F-3; motif: GGCGGGN	TF:M02089	1.06304e-05	4.97345	13230	7012	4840	19940
TF	Factor: E2F-3; motif: GGCGGGN; match class: 0	TF:M02089_0	1.06304e-05	4.97345	13230	7012	4840	19940
TF	Factor: E2F-1; motif: NNNNGGCGGGAARN; match class: 0	TF:M09892_0	1.42583e-05	4.84593	13650	7012	4983	19940
TF	Factor: E2F-1; motif: NNNNGGCGGGAARN	TF:M09892	1.42583e-05	4.84593	13650	7012	4983	19940
TF	Factor: Egr-1; motif: GCGCATGCG	TF:M04869	2.52963e-05	4.59694	11303	7012	4167	19940
TF	Factor: Egr-1; motif: GCGCATGCG; match class: 0	TF:M04869_0	2.52963e-05	4.59694	11303	7012	4167	19940
TF	Factor: ZF5; motif: NRNGNGCGCGCWN	TF:M00333	3.06334e-05	4.5138	15183	7012	5503	19940
TF	Factor: ZF5; motif: NRNGNGCGCGCWN; match class: 0	TF:M00333_0	3.06334e-05	4.5138	15183	7012	5503	19940
TF	Factor: BEN; motif: CAGCGRNV; match class: 1	TF:M01240_1	3.14323e-05	4.50262	13296	7012	4857	19940
TF	Factor: E2F-2; motif: GCGCGCGCNCS	TF:M11529	6.23199e-05	4.20537	16398	7012	5910	19940
TF	Factor: E2F-2; motif: GCGCGCGCNCS; match class: 0	TF:M11529_0	6.23199e-05	4.20537	16398	7012	5910	19940
TF	Factor: KLF3; motif: NNNNNNGGGCGGGGCNNGN; match class: 0	TF:M09970_0	6.28538e-05	4.20167	7756	7012	2912	19940
TF	Factor: KLF3; motif: NNNNNNGGGCGGGGCNNGN	TF:M09970	6.28538e-05	4.20167	7756	7012	2912	19940
TF	Factor: E2F-4; motif: NNTTCCCGCCNN	TF:M04823	7.66893e-05	4.11527	12867	7012	4704	19940
TF	Factor: E2F-4; motif: NNTTCCCGCCNN; match class: 0	TF:M04823_0	7.66893e-05	4.11527	12867	7012	4704	19940
TF	Factor: BEN; motif: CAGCGRNV	TF:M01240	0.000148239	3.82904	16651	7012	5991	19940
TF	Factor: BEN; motif: CAGCGRNV; match class: 0	TF:M01240_0	0.000148239	3.82904	16651	7012	5991	19940
TF	Factor: Sp1; motif: NGGGGGCGGGGYN	TF:M00196	0.000152631	3.81636	10267	7012	3794	19940
TF	Factor: Sp1; motif: NGGGGGCGGGGYN; match class: 0	TF:M00196_0	0.000152631	3.81636	10267	7012	3794	19940
TF	Factor: Kaiso; motif: GCMGGGRGCRGS	TF:M03876	0.000168618	3.7731	13735	7012	4999	19940
TF	Factor: Kaiso; motif: GCMGGGRGCRGS; match class: 0	TF:M03876_0	0.000168618	3.7731	13735	7012	4999	19940
TF	Factor: TCF-1; motif: ACATCGRGRCGCTGW; match class: 0	TF:M11601_0	0.000197665	3.70407	14946	7012	5413	19940
TF	Factor: TCF-1; motif: ACATCGRGRCGCTGW	TF:M11601	0.000197665	3.70407	14946	7012	5413	19940
TF	Factor: ETF; motif: GVGGMGG; match class: 0	TF:M00695_0	0.000252911	3.59703	10461	7012	3859	19940
TF	Factor: ETF; motif: GVGGMGG	TF:M00695	0.000252911	3.59703	10461	7012	3859	19940
TF	Factor: E2F-1; motif: NGGGCGGGARV; match class: 1	TF:M07206_1	0.000383765	3.41594	10908	7012	4013	19940
TF	Factor: Sp1; motif: NNGGGGCGGGGNN	TF:M00932	0.00045392	3.34302	10457	7012	3854	19940
TF	Factor: Sp1; motif: NNGGGGCGGGGNN; match class: 0	TF:M00932_0	0.00045392	3.34302	10457	7012	3854	19940
TF	Factor: Sp1; motif: NGGGGGCGGGGCCNGGGGGGGG	TF:M10071	0.000478529	3.32009	8531	7012	3175	19940
TF	Factor: Sp1; motif: NGGGGGCGGGGCCNGGGGGGGG; match class: 0	TF:M10071_0	0.000478529	3.32009	8531	7012	3175	19940
TF	Factor: E2F-3; motif: GGCGGGN; match class: 1	TF:M02089_1	0.000565184	3.24781	9383	7012	3475	19940
TF	Factor: GKLF; motif: GCCMCRCCCNNN; match class: 0	TF:M01588_0	0.000640503	3.19348	9014	7012	3344	19940
TF	Factor: GKLF; motif: GCCMCRCCCNNN	TF:M01588	0.000640503	3.19348	9014	7012	3344	19940
TF	Factor: SP1; motif: NRGKGGGCGGGGCN; match class: 0	TF:M09765_0	0.00069578	3.15753	7501	7012	2807	19940
TF	Factor: SP1; motif: NRGKGGGCGGGGCN	TF:M09765	0.00069578	3.15753	7501	7012	2807	19940
TF	Factor: Pax-3; motif: TCGTCACRCTTHM; match class: 1	TF:M00360_1	0.000756044	3.12145	5547	7012	2107	19940
TF	Factor: E2F-1; motif: NNNSSCGCSAANN; match class: 0	TF:M07250_0	0.000822446	3.08489	10773	7012	3961	19940
TF	Factor: E2F-1; motif: NNNSSCGCSAANN	TF:M07250	0.000822446	3.08489	10773	7012	3961	19940
TF	Factor: E2F-3:TBR2; motif: ANGTGYKANGGCGCSTTNNCRNNT; match class: 1	TF:M08207_1	0.000870195	3.06038	15618	7012	5634	19940
TF	Factor: E2F-4; motif: NTTTCSCGCC	TF:M07380	0.000955608	3.01972	13106	7012	4772	19940
TF	Factor: E2F-4; motif: NTTTCSCGCC; match class: 0	TF:M07380_0	0.000955608	3.01972	13106	7012	4772	19940
TF	Factor: E2F-1:Elk-1; motif: SGCGCSNNAMCGGAAGT; match class: 1	TF:M08205_1	0.00106357	2.97323	10478	7012	3856	19940
TF	Factor: MAZ; motif: GGGMGGGGSSGGGGGGGGGGGG; match class: 1	TF:M09636_1	0.00138049	2.85997	14174	7012	5138	19940
TF	Factor: ZIC4; motif: NNCCNCCCRYNGYGN; match class: 0	TF:M12227_0	0.00148035	2.82963	11121	7012	4079	19940
TF	Factor: ZIC4; motif: NNCCNCCCRYNGYGN	TF:M12227	0.00148035	2.82963	11121	7012	4079	19940
TF	Factor: Sp1; motif: CCCCGCCCCN; match class: 0	TF:M00933_0	0.00168896	2.77238	9735	7012	3592	19940
TF	Factor: Sp1; motif: CCCCGCCCCN	TF:M00933	0.00168896	2.77238	9735	7012	3592	19940
TF	Factor: sp4; motif: NNNGCYCCGCCCCCY; match class: 0	TF:M10530_0	0.0019527	2.70936	8271	7012	3074	19940
TF	Factor: sp4; motif: NNNGCYCCGCCCCCY	TF:M10530	0.0019527	2.70936	8271	7012	3074	19940
TF	Factor: Hey1; motif: NGCRCGYGYN	TF:M11058	0.00201426	2.69588	13284	7012	4829	19940
TF	Factor: Hey1; motif: NGCRCGYGYN; match class: 0	TF:M11058_0	0.00201426	2.69588	13284	7012	4829	19940
TF	Factor: ER71:Pax-5; motif: ACCGGAACYACGCWTSANTG	TF:M08266	0.00214025	2.66954	14496	7012	5246	19940
TF	Factor: ER71:Pax-5; motif: ACCGGAACYACGCWTSANTG; match class: 0	TF:M08266_0	0.00214025	2.66954	14496	7012	5246	19940
TF	Factor: Sp1; motif: NGGGGCGGGGN; match class: 1	TF:M07395_1	0.00235093	2.62876	6340	7012	2385	19940
TF	Factor: Sp1; motif: GGGGCGGGGT	TF:M00008	0.00297371	2.5267	10121	7012	3724	19940
TF	Factor: Sp1; motif: GGGGCGGGGT; match class: 0	TF:M00008_0	0.00297371	2.5267	10121	7012	3724	19940
TF	Factor: AP-2rep; motif: NGGGGCGGGGC; match class: 0	TF:M09967_0	0.00313706	2.50348	4049	7012	1557	19940
TF	Factor: AP-2rep; motif: NGGGGCGGGGC	TF:M09967	0.00313706	2.50348	4049	7012	1557	19940
TF	Factor: Hey2; motif: NNCACGYGNN; match class: 0	TF:M11052_0	0.00317513	2.49824	12631	7012	4600	19940
TF	Factor: Hey2; motif: NNCACGYGNN	TF:M11052	0.00317513	2.49824	12631	7012	4600	19940
TF	Factor: Foxn2; motif: NNGCGTCNNNNNGACGCNN	TF:M11541	0.00359291	2.44455	5848	7012	2206	19940
TF	Factor: Foxn2; motif: NNGCGTCNNNNNGACGCNN; match class: 0	TF:M11541_0	0.00359291	2.44455	5848	7012	2206	19940
TF	Factor: E2F-1:TBR2; motif: NGGTGNNANGGCGCNNTNNCRNNN; match class: 1	TF:M08523_1	0.00382881	2.41694	7447	7012	2777	19940
TF	Factor: Sp3; motif: GGGGCGGGGSNN; match class: 0	TF:M07615_0	0.00398216	2.39988	6836	7012	2559	19940
TF	Factor: Sp3; motif: GGGGCGGGGSNN	TF:M07615	0.00398216	2.39988	6836	7012	2559	19940
TF	Factor: E2F-2; motif: NWTTTGGCGCCAWWNN; match class: 1	TF:M11530_1	0.00414556	2.38242	13543	7012	4914	19940
TF	Factor: CTCF; motif: WGCGCCMYCTAGYGGYN; match class: 0	TF:M03895_0	0.00428099	2.36846	9321	7012	3440	19940
TF	Factor: CTCF; motif: WGCGCCMYCTAGYGGYN	TF:M03895	0.00428099	2.36846	9321	7012	3440	19940
TF	Factor: Sp1; motif: NGGGGCGGGGN; match class: 0	TF:M07395_0	0.0049901	2.30189	10681	7012	3917	19940
TF	Factor: Sp1; motif: NGGGGCGGGGN	TF:M07395	0.0049901	2.30189	10681	7012	3917	19940
TF	Factor: sp4; motif: NNGNARGRGGCGGRGCNNRR; match class: 0	TF:M10072_0	0.00501441	2.29978	10547	7012	3870	19940
TF	Factor: sp4; motif: NNGNARGRGGCGGRGCNNRR	TF:M10072	0.00501441	2.29978	10547	7012	3870	19940
TF	Factor: p300; motif: ACNTCCG; match class: 1	TF:M04826_1	0.00547542	2.26158	15377	7012	5542	19940
TF	Factor: E2F-2; motif: NWTTTGGCGCCAWWNN	TF:M11530	0.00556757	2.25433	14699	7012	5310	19940
TF	Factor: E2F-2; motif: NWTTTGGCGCCAWWNN; match class: 0	TF:M11530_0	0.00556757	2.25433	14699	7012	5310	19940
TF	Factor: pax-6; motif: NYACGCNYSANYGMNCN	TF:M11882	0.00610762	2.21413	15637	7012	5630	19940
TF	Factor: pax-6; motif: NYACGCNYSANYGMNCN; match class: 0	TF:M11882_0	0.00610762	2.21413	15637	7012	5630	19940
TF	Factor: IRX-1; motif: NACRYNNNNNNNNRYGNN; match class: 1	TF:M11018_1	0.0061327	2.21235	15993	7012	5751	19940
TF	Factor: CHD2; motif: TCTCGCGAG; match class: 0	TF:M04710_0	0.00629315	2.20113	14244	7012	5153	19940
TF	Factor: CHD2; motif: TCTCGCGAG	TF:M04710	0.00629315	2.20113	14244	7012	5153	19940
TF	Factor: Kaiso; motif: GCMGGGRGCRGS; match class: 1	TF:M03876_1	0.00630382	2.2004	9130	7012	3370	19940
TF	Factor: AP-2; motif: GSCCSCRGGCNRNRNN; match class: 0	TF:M00800_0	0.0063573	2.19673	9150	7012	3377	19940
TF	Factor: AP-2; motif: GSCCSCRGGCNRNRNN	TF:M00800	0.0063573	2.19673	9150	7012	3377	19940
TF	Factor: ER71:E2A; motif: CASSTGNACCGGAWRYN; match class: 1	TF:M08568_1	0.00735854	2.13321	15256	7012	5499	19940
TF	Factor: BTEB2; motif: GCCCCRCCCH; match class: 0	TF:M07409_0	0.00771268	2.11279	5238	7012	1982	19940
TF	Factor: BTEB2; motif: GCCCCRCCCH	TF:M07409	0.00771268	2.11279	5238	7012	1982	19940
TF	Factor: GCMa:PEA3; motif: ATRCGGGCGGAAGTR; match class: 1	TF:M08313_1	0.00812804	2.09001	9782	7012	3598	19940
TF	Factor: c-Myc:Max; motif: GCCAYGYGSN; match class: 0	TF:M00322_0	0.00890073	2.05057	7930	7012	2943	19940
TF	Factor: c-Myc:Max; motif: GCCAYGYGSN	TF:M00322	0.00890073	2.05057	7930	7012	2943	19940
TF	Factor: Sp1; motif: NNGGGGCGGGGNN; match class: 1	TF:M00932_1	0.00977522	2.00987	6044	7012	2270	19940
TF	Factor: Foxn2; motif: NNGCGTCNNNNNGACGCNN; match class: 1	TF:M11541_1	0.00983691	2.00714	5548	7012	2092	19940
TF	Factor: E2F-1; motif: WWTGGCGCCAAA; match class: 1	TF:M04515_1	0.00992548	2.00325	12241	7012	4457	19940
TF	Factor: E2F-1:Elk-1; motif: SGCGCSNNAMCGGAAGT; match class: 0	TF:M08205_0	0.0109848	1.95921	14542	7012	5252	19940
TF	Factor: E2F-1:Elk-1; motif: SGCGCSNNAMCGGAAGT	TF:M08205	0.0109848	1.95921	14542	7012	5252	19940
TF	Factor: Sp1; motif: NGGGGGCGGGGYN; match class: 1	TF:M00196_1	0.0117807	1.92883	5919	7012	2224	19940
TF	Factor: ER71:Pax-5; motif: ACCGGAACYACGCWTSANTG; match class: 1	TF:M08266_1	0.0121283	1.9162	9021	7012	3327	19940
TF	Factor: ETF; motif: GVGGMGG; match class: 1	TF:M00695_1	0.0129483	1.88779	7026	7012	2619	19940
TF	Factor: TEL1; motif: CNCGGAANNN; match class: 1	TF:M02070_1	0.0140992	1.8508	4882	7012	1850	19940
TF	Factor: pax-6; motif: NYACGCNYSANYGMNCN; match class: 1	TF:M11882_1	0.0144757	1.83936	11491	7012	4193	19940
TF	Factor: Sp2; motif: GGGGCGGGG	TF:M10435	0.0153422	1.81411	7718	7012	2864	19940
TF	Factor: Sp2; motif: GGGGCGGGG; match class: 0	TF:M10435_0	0.0153422	1.81411	7718	7012	2864	19940
TF	Factor: Sp1; motif: GGGGCGGGGC; match class: 0	TF:M07063_0	0.0153422	1.81411	7718	7012	2864	19940
TF	Factor: Sp1; motif: GGGGCGGGGC	TF:M07063	0.0153422	1.81411	7718	7012	2864	19940
TF	Factor: Sp1; motif: NWRGCCACGCCCMCN; match class: 0	TF:M12152_0	0.0157057	1.80394	7378	7012	2743	19940
TF	Factor: Sp1; motif: NWRGCCACGCCCMCN	TF:M12152	0.0157057	1.80394	7378	7012	2743	19940
TF	Factor: E2F-1; motif: TTTGGCGCCAAA; match class: 1	TF:M04516_1	0.0157904	1.80161	10259	7012	3761	19940
TF	Factor: SP4; motif: NWRGCCACGCCCMCTYN	TF:M03922	0.0167818	1.77516	6065	7012	2274	19940
TF	Factor: SP4; motif: NWRGCCACGCCCMCTYN; match class: 0	TF:M03922_0	0.0167818	1.77516	6065	7012	2274	19940
TF	Factor: E2F; motif: TTTCGCGC; match class: 0	TF:M00425_0	0.0189101	1.72331	11153	7012	4073	19940
TF	Factor: E2F; motif: TTTCGCGC	TF:M00425	0.0189101	1.72331	11153	7012	4073	19940
TF	Factor: pax-6; motif: NYACGCNTSRNYGCNYN; match class: 1	TF:M11883_1	0.0193738	1.71279	7793	7012	2889	19940
TF	Factor: Spic; motif: NGNGGAASTN; match class: 1	TF:M02077_1	0.0194289	1.71155	2279	7012	899	19940
TF	Factor: Sp6; motif: WGGGCGG; match class: 0	TF:M05361_0	0.0277862	1.55617	8616	7012	3178	19940
TF	Factor: CPBP; motif: NGGGCGG	TF:M05444	0.0277862	1.55617	8616	7012	3178	19940
TF	Factor: Sp2; motif: WGGGCGG; match class: 0	TF:M05332_0	0.0277862	1.55617	8616	7012	3178	19940
TF	Factor: Sp2; motif: WGGGCGG	TF:M05332	0.0277862	1.55617	8616	7012	3178	19940
TF	Factor: CPBP; motif: NGGGCGG; match class: 0	TF:M05444_0	0.0277862	1.55617	8616	7012	3178	19940
TF	Factor: Sp6; motif: WGGGCGG	TF:M05361	0.0277862	1.55617	8616	7012	3178	19940
TF	Factor: E2F-3:FOXI1; motif: NGACACCGCGCCCAC	TF:M08208	0.0293614	1.53222	12694	7012	4607	19940
TF	Factor: E2F-3:FOXI1; motif: NGACACCGCGCCCAC; match class: 0	TF:M08208_0	0.0293614	1.53222	12694	7012	4607	19940
TF	Factor: E2F-1; motif: WWTGGCGCCAAA	TF:M04515	0.031663	1.49945	13431	7012	4862	19940
TF	Factor: E2F-1; motif: WWTGGCGCCAAA; match class: 0	TF:M04515_0	0.031663	1.49945	13431	7012	4862	19940
TF	Factor: TFAP2A; motif: NGCCCYNNGGGCN; match class: 1	TF:M04148_1	0.0331179	1.47994	9657	7012	3544	19940
TF	Factor: E2F-1:HES-7; motif: GGCRCGTGSYNNWNGGCGCSM; match class: 0	TF:M08525_0	0.0333194	1.4773	17245	7012	6165	19940
TF	Factor: E2F-1:HES-7; motif: GGCRCGTGSYNNWNGGCGCSM	TF:M08525	0.0333194	1.4773	17245	7012	6165	19940
TF	Factor: TCF-1; motif: ACATCGRGRCGCTGW	TF:M11603	0.0338638	1.47026	16510	7012	5917	19940
TF	Factor: TCF-1; motif: ACATCGRGRCGCTGW; match class: 0	TF:M11603_0	0.0338638	1.47026	16510	7012	5917	19940
TF	Factor: AP-2gamma:Elk-1; motif: NGCCKNRGGSGRCGGAAGTG; match class: 0	TF:M08441_0	0.0353844	1.45119	16493	7012	5911	19940
TF	Factor: AP-2gamma:Elk-1; motif: NGCCKNRGGSGRCGGAAGTG	TF:M08441	0.0353844	1.45119	16493	7012	5911	19940
TF	Factor: FLI1; motif: ACCGGAAATCCGGT; match class: 0	TF:M03989_0	0.0362608	1.44056	10544	7012	3855	19940
TF	Factor: FLI1; motif: ACCGGAAATCCGGT	TF:M03989	0.0362608	1.44056	10544	7012	3855	19940
TF	Factor: SP2; motif: GNNGGGGGCGGGGSN	TF:M03807	0.0364541	1.43825	8435	7012	3112	19940
TF	Factor: SP2; motif: GNNGGGGGCGGGGSN; match class: 0	TF:M03807_0	0.0364541	1.43825	8435	7012	3112	19940
TF	Factor: AP-2gamma; motif: GCCYNNGGS	TF:M00470	0.0372204	1.42922	9455	7012	3472	19940
TF	Factor: AP-2gamma; motif: GCCYNNGGS; match class: 0	TF:M00470_0	0.0372204	1.42922	9455	7012	3472	19940
TF	Factor: EKLF; motif: NGGGYGKGGCNNGG	TF:M09969	0.0378748	1.42165	4608	7012	1745	19940
TF	Factor: EKLF; motif: NGGGYGKGGCNNGG; match class: 0	TF:M09969_0	0.0378748	1.42165	4608	7012	1745	19940
TF	Factor: E2F-1; motif: NTTTTGGCGCCAWWWN; match class: 0	TF:M11533_0	0.0398413	1.39967	13219	7012	4787	19940
TF	Factor: E2F-1; motif: NTTTTGGCGCCAWWWN	TF:M11533	0.0398413	1.39967	13219	7012	4787	19940
TF	Factor: Pax-5; motif: RRMSWGANWYCTNRAGCGKRACSRYNSM	TF:M00144	0.0429928	1.3666	13336	7012	4827	19940
TF	Factor: Pax-5; motif: RRMSWGANWYCTNRAGCGKRACSRYNSM; match class: 0	TF:M00144_0	0.0429928	1.3666	13336	7012	4827	19940
TF	Factor: GABPalpha; motif: RCCGGAWRYN; match class: 0	TF:M02074_0	0.0445368	1.35128	4633	7012	1753	19940
TF	Factor: GABPalpha; motif: RCCGGAWRYN	TF:M02074	0.0445368	1.35128	4633	7012	1753	19940
TF	Factor: PEA3; motif: NACCGGAAGTN; match class: 0	TF:M11425_0	0.0446197	1.35047	7500	7012	2779	19940
TF	Factor: PEA3; motif: NACCGGAAGTN	TF:M11425	0.0446197	1.35047	7500	7012	2779	19940
TF	Factor: CTCF; motif: NCCRSTAGGGGGCGC	TF:M08911	0.0454036	1.34291	9150	7012	3363	19940
TF	Factor: CTCF; motif: NCCRSTAGGGGGCGC; match class: 0	TF:M08911_0	0.0454036	1.34291	9150	7012	3363	19940
HPA	skeletal muscle; myocytes[Approved,Low]	HPA:041010_21	0.000670544	3.17357	3582	3594	1465	9494
HPA	skeletal muscle; myocytes[Approved,Medium]	HPA:041010_22	0.000901109	3.04522	2287	3594	961	9494
HPA	heart muscle; myocytes[Approved,Medium]	HPA:021010_22	0.0312753	1.5048	2660	3594	1090	9494
HP	Autosomal recessive inheritance	HP:0000007	2.15691e-10	9.66617	2538	1504	1013	4232
HP	Abnormality of the optic disc	HP:0012795	0.00566392	2.24688	575	1504	253	4232
HP	Optic atrophy	HP:0000648	0.0203932	1.69051	511	1504	225	4232

### Sheet: Non-primary eQTL
Source	Term Name	Term ID	Adjusted P-value	Negative log10 of adjusted P-value	Term Size	Query Size	Intersection Size	Effective Domain Size
GO:MF	catalytic activity	GO:0003824	5.92963e-12	11.227	5837	4299	1590	18134
GO:MF	ion binding	GO:0043167	9.84513e-08	7.00678	6310	4299	1668	18134
GO:MF	oxidoreductase activity	GO:0016491	2.6891e-05	4.57039	765	4299	245	18134
GO:MF	cation binding	GO:0043169	0.000457983	3.33915	4316	4299	1141	18134
GO:MF	metal ion binding	GO:0046872	0.000808798	3.09216	4222	4299	1115	18134
GO:MF	oxidoreductase activity, acting on the CH-OH group of donors, NAD or NADP as acceptor	GO:0016616	0.00106199	2.97388	124	4299	53	18134
GO:MF	calcium ion binding	GO:0005509	0.00119332	2.92324	717	4299	223	18134
GO:MF	oxidoreductase activity, acting on CH-OH group of donors	GO:0016614	0.00233521	2.63167	133	4299	55	18134
GO:MF	anion binding	GO:0043168	0.00279962	2.5529	2847	4299	768	18134
GO:MF	G protein-coupled peptide receptor activity	GO:0008528	0.00571094	2.24329	146	4299	58	18134
GO:MF	modified amino acid binding	GO:0072341	0.00592865	2.22704	87	4299	39	18134
GO:MF	peptide receptor activity	GO:0001653	0.0109941	1.95884	152	4299	59	18134
GO:MF	monooxygenase activity	GO:0004497	0.0136297	1.86551	105	4299	44	18134
GO:MF	small molecule binding	GO:0036094	0.0160313	1.79503	2576	4299	692	18134
GO:BP	carboxylic acid metabolic process	GO:0019752	1.29878e-06	5.88646	1076	4192	337	17916
GO:BP	oxoacid metabolic process	GO:0043436	1.56664e-06	5.80503	1167	4192	361	17916
GO:BP	organic acid metabolic process	GO:0006082	1.6207e-06	5.7903	1186	4192	366	17916
GO:BP	small molecule metabolic process	GO:0044281	8.369e-06	5.07733	1996	4192	573	17916
GO:BP	small molecule catabolic process	GO:0044282	0.000629722	3.20085	453	4192	153	17916
GO:BP	alpha-amino acid metabolic process	GO:1901605	0.00232302	2.63395	209	4192	80	17916
GO:BP	fatty acid metabolic process	GO:0006631	0.00427883	2.36867	384	4192	130	17916
GO:BP	organic acid catabolic process	GO:0016054	0.0137494	1.86172	279	4192	98	17916
GO:BP	carboxylic acid catabolic process	GO:0046395	0.0137494	1.86172	279	4192	98	17916
GO:BP	cilium movement	GO:0003341	0.0209245	1.67935	78	4192	36	17916
GO:BP	monocarboxylic acid metabolic process	GO:0032787	0.0214499	1.66857	667	4192	204	17916
GO:BP	oxidation-reduction process	GO:0055114	0.0227896	1.64226	1025	4192	298	17916
GO:BP	vitamin metabolic process	GO:0006766	0.0245197	1.61048	131	4192	53	17916
GO:BP	cilium organization	GO:0044782	0.0310486	1.50796	394	4192	129	17916
GO:BP	cellular lipid metabolic process	GO:0044255	0.0428008	1.36855	1079	4192	310	17916
GO:CC	cilium	GO:0005929	5.1077e-10	9.29177	650	4439	231	18856
GO:CC	intrinsic component of membrane	GO:0031224	1.14153e-08	7.94251	5839	4439	1552	18856
GO:CC	integral component of membrane	GO:0016021	5.45673e-07	6.26307	5689	4439	1499	18856
GO:CC	non-motile cilium	GO:0097730	4.52918e-05	4.34398	165	4439	69	18856
GO:CC	MHC protein complex	GO:0042611	0.000399967	3.39798	24	4439	17	18856
GO:CC	motile cilium	GO:0031514	0.000676851	3.16951	195	4439	75	18856
GO:CC	collagen trimer	GO:0005581	0.0016535	2.7816	97	4439	43	18856
GO:CC	9+2 motile cilium	GO:0097729	0.00461359	2.33596	119	4439	49	18856
GO:CC	integral component of lumenal side of endoplasmic reticulum membrane	GO:0071556	0.00617433	2.20941	25	4439	16	18856
GO:CC	lumenal side of endoplasmic reticulum membrane	GO:0098553	0.00617433	2.20941	25	4439	16	18856
GO:CC	9+0 non-motile cilium	GO:0097731	0.00728993	2.13728	140	4439	55	18856
GO:CC	sperm flagellum	GO:0036126	0.00860985	2.065	115	4439	47	18856
GO:CC	lumenal side of membrane	GO:0098576	0.0222314	1.65303	32	4439	18	18856
GO:CC	photoreceptor cell cilium	GO:0097733	0.0225022	1.64777	122	4439	48	18856
GO:CC	cytoplasm	GO:0005737	0.0237107	1.62506	11653	4439	2851	18856
GO:CC	cell surface	GO:0009986	0.0459563	1.33766	914	4439	262	18856
GO:CC	photoreceptor outer segment	GO:0001750	0.0491912	1.30811	93	4439	38	18856
KEGG	Herpes simplex virus 1 infection	KEGG:05168	1.22704e-08	7.91114	487	1873	179	7747
KEGG	Metabolic pathways	KEGG:01100	7.67867e-06	5.11471	1480	1873	438	7747
KEGG	Nicotinate and nicotinamide metabolism	KEGG:00760	0.0149526	1.82528	35	1873	19	7747
REAC	Metabolism	REAC:R-HSA-1430728	0.00248319	2.60499	2071	2567	581	10588
REAC	Defective B3GALTL causes Peters-plus syndrome (PpS)	REAC:R-HSA-5083635	0.0035855	2.44545	35	2567	21	10588
REAC	Metabolism of water-soluble vitamins and cofactors	REAC:R-HSA-196849	0.00394894	2.40352	120	2567	51	10588
REAC	O-glycosylation of TSR domain-containing proteins	REAC:R-HSA-5173214	0.00664382	2.17758	36	2567	21	10588
REAC	Metabolism of vitamins and cofactors	REAC:R-HSA-196854	0.0148479	1.82834	186	2567	70	10588
REAC	Diseases associated with O-glycosylation of proteins	REAC:R-HSA-3906995	0.0167597	1.77573	65	2567	31	10588
WP	Ciliopathies	WP:WP4803	0.000253124	3.59667	183	1618	71	6954
WP	Metapathway biotransformation Phase I and II	WP:WP702	0.0287692	1.54107	182	1618	64	6954
TF	Factor: HNRPUL1; motif: NCNCAGN; match class: 1	TF:M09746_1	0.000581741	3.23527	7687	4791	2001	19940
TF	Factor: Pax-5; motif: SCNNGGGCARCNRAGCGWGAC; match class: 0	TF:M10027_0	0.00364925	2.4378	3420	4791	934	19940
TF	Factor: Pax-5; motif: SCNNGGGCARCNRAGCGWGAC	TF:M10027	0.00364925	2.4378	3420	4791	934	19940
TF	Factor: ZEB1; motif: CAGGTGN; match class: 1	TF:M04831_1	0.00677819	2.16889	2200	4791	620	19940
TF	Factor: LXR,; motif: YGAMCTNNASTRACCYN; match class: 1	TF:M00965_1	0.0122887	1.91049	480	4791	160	19940
TF	Factor: TWIST; motif: CACCTGG	TF:M03582	0.0436461	1.36005	8547	4791	2184	19940
TF	Factor: TWIST; motif: CACCTGG; match class: 0	TF:M03582_0	0.0436461	1.36005	8547	4791	2184	19940
MIRNA	hsa-miR-4712-5p	MIRNA:hsa-miR-4712-5p	0.000632396	3.19901	64	3575	34	14714
MIRNA	hsa-miR-4768-3p	MIRNA:hsa-miR-4768-3p	0.00707881	2.15004	646	3575	205	14714
HPA	testis; elongated or late spermatids[Approved,Medium]	HPA:053030_22	0.00516847	2.28664	51	2296	27	9494
HPA	testis; round or early spermatids[Approved,Medium]	HPA:053070_22	0.0223454	1.65081	46	2296	24	9494
HPA	testis; round or early spermatids[Approved,Low]	HPA:053070_21	0.0234439	1.62997	60	2296	29	9494
HPA	testis; elongated or late spermatids[Approved,Low]	HPA:053030_21	0.0326121	1.48662	58	2296	28	9494
HP	Autosomal recessive inheritance	HP:0000007	2.00504e-26	25.6979	2538	1109	820	4232
