## Supplementary Table 6 for "Brain expression quantitative trait locus and network analysis reveals downstream effects and putative drivers for brain-related diseases"

### Sheet: Sheet1
MetaBrain dataset	GTEx dataset	MetaBrain eQTL genes (without GTEx)	Tested eQTLs in GTEx	Tested eQTLs in GTEx with FDR<0.05	Proportion shared and FDR<0.05	Concordant and FDR<0.05	Concordance
Hippocampus-EUR	Adipose_Subcutaneous	446	357	279	0.781513	253	0.90681
Hippocampus-EUR	Adipose_Visceral_Omentum	446	358	263	0.734637	242	0.920152
Hippocampus-EUR	Adrenal_Gland	446	340	242	0.711765	231	0.954545
Hippocampus-EUR	Artery_Aorta	446	353	275	0.779037	252	0.916364
Hippocampus-EUR	Artery_Coronary	446	357	241	0.67507	228	0.946058
Hippocampus-EUR	Artery_Tibial	446	351	282	0.803419	258	0.914894
Hippocampus-EUR	Brain_Anterior_cingulate_cortex_BA24	446	363	303	0.834711	295	0.973597
Hippocampus-EUR	Brain_Caudate_basal_ganglia	446	364	312	0.857143	304	0.974359
Hippocampus-EUR	Brain_Cerebellar_Hemisphere	446	361	287	0.795014	275	0.958188
Hippocampus-EUR	Brain_Cerebellum	446	364	295	0.81044	281	0.952542
Hippocampus-EUR	Brain_Cortex	446	361	318	0.880886	310	0.974843
Hippocampus-EUR	Brain_Frontal_Cortex_BA9	446	365	312	0.854795	304	0.974359
Hippocampus-EUR	Brain_Hippocampus	446	362	312	0.861878	305	0.977564
Hippocampus-EUR	Brain_Hypothalamus	446	362	304	0.839779	295	0.970395
Hippocampus-EUR	Brain_Nucleus_accumbens_basal_ganglia	446	361	308	0.853186	301	0.977273
Hippocampus-EUR	Brain_Putamen_basal_ganglia	446	358	299	0.835196	291	0.973244
Hippocampus-EUR	Breast_Mammary_Tissue	446	364	259	0.711538	243	0.938224
Hippocampus-EUR	Cells_EBV-transformed_lymphocytes	446	325	189	0.581538	172	0.910053
Hippocampus-EUR	Cells_Cultured_fibroblasts	446	330	253	0.766667	230	0.909091
Hippocampus-EUR	Colon_Sigmoid	446	356	261	0.733146	249	0.954023
Hippocampus-EUR	Colon_Transverse	446	362	243	0.671271	230	0.946502
Hippocampus-EUR	Esophagus_Gastroesophageal_Junction	446	356	261	0.733146	245	0.938697
Hippocampus-EUR	Esophagus_Mucosa	446	358	262	0.731844	234	0.89313
Hippocampus-EUR	Esophagus_Muscularis	446	354	286	0.80791	266	0.93007
Hippocampus-EUR	Heart_Atrial_Appendage	446	340	246	0.723529	234	0.95122
Hippocampus-EUR	Heart_Left_Ventricle	446	328	237	0.722561	218	0.919831
Hippocampus-EUR	Liver	446	336	209	0.622024	190	0.909091
Hippocampus-EUR	Lung	446	363	274	0.754821	254	0.927007
Hippocampus-EUR	Muscle_Skeletal	446	331	246	0.743202	217	0.882114
Hippocampus-EUR	Nerve_Tibial	446	367	292	0.79564	275	0.941781
Hippocampus-EUR	Ovary	446	360	236	0.655556	222	0.940678
Hippocampus-EUR	Pancreas	446	341	233	0.683284	218	0.935622
Hippocampus-EUR	Pituitary	446	371	264	0.71159	252	0.954545
Hippocampus-EUR	Prostate	446	369	236	0.639566	224	0.949153
Hippocampus-EUR	Skin_Not_Sun_Exposed_Suprapubic	446	364	265	0.728022	241	0.909434
Hippocampus-EUR	Skin_Sun_Exposed_Lower_leg	446	361	276	0.764543	251	0.90942
Hippocampus-EUR	Small_Intestine_Terminal_Ileum	446	368	211	0.57337	196	0.92891
Hippocampus-EUR	Spleen	446	355	246	0.692958	222	0.902439
Hippocampus-EUR	Stomach	446	359	238	0.662953	220	0.92437
Hippocampus-EUR	Testis	446	383	264	0.689295	226	0.856061
Hippocampus-EUR	Thyroid	446	364	285	0.782967	264	0.926316
Hippocampus-EUR	Uterus	446	359	214	0.5961	207	0.96729
Hippocampus-EUR	Vagina	446	365	214	0.586301	203	0.948598
Hippocampus-EUR	Whole_Blood	446	319	228	0.714734	202	0.885965
Cortex-EUR	Adipose_Subcutaneous	11678	9625	4843	0.503169	4382	0.904811
Cortex-EUR	Adipose_Visceral_Omentum	11678	9659	4255	0.440522	3880	0.911868
Cortex-EUR	Adrenal_Gland	11678	9510	3236	0.340273	2981	0.921199
Cortex-EUR	Artery_Aorta	11678	9563	4398	0.459898	4023	0.914734
Cortex-EUR	Artery_Coronary	11678	9625	2719	0.282494	2558	0.940787
Cortex-EUR	Artery_Tibial	11678	9440	4968	0.526271	4480	0.901771
Cortex-EUR	Brain_Anterior_cingulate_cortex_BA24	11678	9782	3986	0.407483	3958	0.992975
Cortex-EUR	Brain_Caudate_basal_ganglia	11678	9793	4761	0.486164	4689	0.984877
Cortex-EUR	Brain_Cerebellar_Hemisphere	11678	9676	4116	0.425382	3912	0.950437
Cortex-EUR	Brain_Cerebellum	11678	9731	4567	0.469325	4332	0.948544
Cortex-EUR	Brain_Cortex	11678	9834	5470	0.556233	5429	0.992505
Cortex-EUR	Brain_Frontal_Cortex_BA9	11678	9846	5259	0.534126	5223	0.993155
Cortex-EUR	Brain_Hippocampus	11678	9816	3950	0.402404	3902	0.987848
Cortex-EUR	Brain_Hypothalamus	11678	9885	3692	0.373495	3637	0.985103
Cortex-EUR	Brain_Nucleus_accumbens_basal_ganglia	11678	9777	4415	0.45157	4352	0.98573
Cortex-EUR	Brain_Putamen_basal_ganglia	11678	9678	4197	0.433664	4124	0.982607
Cortex-EUR	Breast_Mammary_Tissue	11678	9844	3808	0.386835	3550	0.932248
Cortex-EUR	Cells_EBV-transformed_lymphocytes	11678	8740	1925	0.220252	1684	0.874805
Cortex-EUR	Cells_Cultured_fibroblasts	11678	8931	4779	0.535102	4142	0.866709
Cortex-EUR	Colon_Sigmoid	11678	9683	3833	0.395848	3576	0.932951
Cortex-EUR	Colon_Transverse	11678	9821	3854	0.392424	3519	0.913077
Cortex-EUR	Esophagus_Gastroesophageal_Junction	11678	9575	3884	0.40564	3621	0.932286
Cortex-EUR	Esophagus_Mucosa	11678	9590	4489	0.468092	3865	0.860994
Cortex-EUR	Esophagus_Muscularis	11678	9583	4861	0.507252	4480	0.921621
Cortex-EUR	Heart_Atrial_Appendage	11678	9355	4080	0.43613	3744	0.917647
Cortex-EUR	Heart_Left_Ventricle	11678	8981	3804	0.423561	3486	0.916404
Cortex-EUR	Liver	11678	9142	1999	0.218661	1775	0.887944
Cortex-EUR	Lung	11678	9901	4572	0.461772	4125	0.902231
Cortex-EUR	Muscle_Skeletal	11678	8987	4383	0.487704	3843	0.876797
Cortex-EUR	Nerve_Tibial	11678	9810	5496	0.560245	4993	0.908479
Cortex-EUR	Ovary	11678	9664	2404	0.248758	2257	0.938852
Cortex-EUR	Pancreas	11678	9334	3365	0.36051	3004	0.892719
Cortex-EUR	Pituitary	11678	10016	3406	0.340056	3210	0.942454
Cortex-EUR	Prostate	11678	9898	2671	0.269852	2503	0.937102
Cortex-EUR	Skin_Not_Sun_Exposed_Suprapubic	11678	9736	4373	0.449158	3849	0.880174
Cortex-EUR	Skin_Sun_Exposed_Lower_leg	11678	9780	4835	0.494376	4201	0.868873
Cortex-EUR	Small_Intestine_Terminal_Ileum	11678	9829	2245	0.228406	2078	0.925612
Cortex-EUR	Spleen	11678	9577	3262	0.340608	2927	0.897302
Cortex-EUR	Stomach	11678	9723	3413	0.351023	3153	0.923821
Cortex-EUR	Testis	11678	10500	4067	0.387333	3313	0.814605
Cortex-EUR	Thyroid	11678	9842	5210	0.529364	4632	0.88906
Cortex-EUR	Uterus	11678	9620	1735	0.180353	1654	0.953314
Cortex-EUR	Vagina	11678	9737	1632	0.167608	1548	0.948529
Cortex-EUR	Whole_Blood	11678	8575	3838	0.44758	3177	0.827775
Cortex-AFR	Adipose_Subcutaneous	5440	3985	2013	0.505144	1812	0.900149
Cortex-AFR	Adipose_Visceral_Omentum	5440	3964	1828	0.46115	1687	0.922867
Cortex-AFR	Adrenal_Gland	5440	3914	1488	0.380174	1378	0.926075
Cortex-AFR	Artery_Aorta	5440	3888	1823	0.468879	1685	0.924301
Cortex-AFR	Artery_Coronary	5440	4003	1362	0.340245	1287	0.944934
Cortex-AFR	Artery_Tibial	5440	3918	2047	0.52246	1882	0.919394
Cortex-AFR	Brain_Anterior_cingulate_cortex_BA24	5440	3889	1928	0.495757	1908	0.989627
Cortex-AFR	Brain_Caudate_basal_ganglia	5440	3988	2012	0.504514	1969	0.978628
Cortex-AFR	Brain_Cerebellar_Hemisphere	5440	3963	1793	0.452435	1707	0.952036
Cortex-AFR	Brain_Cerebellum	5440	3927	1989	0.506494	1890	0.950226
Cortex-AFR	Brain_Cortex	5440	4002	2326	0.581209	2306	0.991402
Cortex-AFR	Brain_Frontal_Cortex_BA9	5440	3998	2340	0.585293	2316	0.989744
Cortex-AFR	Brain_Hippocampus	5440	4014	1777	0.442701	1750	0.984806
Cortex-AFR	Brain_Hypothalamus	5440	3895	1756	0.450834	1724	0.981777
Cortex-AFR	Brain_Nucleus_accumbens_basal_ganglia	5440	3966	2022	0.509834	1978	0.978239
Cortex-AFR	Brain_Putamen_basal_ganglia	5440	3952	1883	0.476468	1842	0.978226
Cortex-AFR	Breast_Mammary_Tissue	5440	4086	1673	0.409447	1554	0.92887
Cortex-AFR	Cells_EBV-transformed_lymphocytes	5440	3670	1012	0.275749	897	0.886364
Cortex-AFR	Cells_Cultured_fibroblasts	5440	3680	1969	0.535054	1722	0.874556
Cortex-AFR	Colon_Sigmoid	5440	3929	1666	0.424026	1545	0.927371
Cortex-AFR	Colon_Transverse	5440	4039	1709	0.423125	1573	0.920421
Cortex-AFR	Esophagus_Gastroesophageal_Junction	5440	3912	1711	0.437372	1618	0.945646
Cortex-AFR	Esophagus_Mucosa	5440	3978	1946	0.489191	1706	0.87667
Cortex-AFR	Esophagus_Muscularis	5440	3920	2008	0.512245	1845	0.918825
Cortex-AFR	Heart_Atrial_Appendage	5440	3854	1811	0.469901	1681	0.928216
Cortex-AFR	Heart_Left_Ventricle	5440	3699	1669	0.451203	1533	0.918514
Cortex-AFR	Liver	5440	3695	965	0.261164	874	0.905699
Cortex-AFR	Lung	5440	4069	1902	0.467437	1723	0.905889
Cortex-AFR	Muscle_Skeletal	5440	3703	1834	0.495274	1627	0.887132
Cortex-AFR	Nerve_Tibial	5440	4077	2207	0.541329	2016	0.913457
Cortex-AFR	Ovary	5440	4015	1217	0.303113	1146	0.94166
Cortex-AFR	Pancreas	5440	3872	1514	0.391012	1365	0.901585
Cortex-AFR	Pituitary	5440	3935	1519	0.386023	1435	0.9447
Cortex-AFR	Prostate	5440	4055	1301	0.320838	1217	0.935434
Cortex-AFR	Skin_Not_Sun_Exposed_Suprapubic	5440	4009	1823	0.454727	1622	0.889742
Cortex-AFR	Skin_Sun_Exposed_Lower_leg	5440	4005	1964	0.490387	1724	0.8778
Cortex-AFR	Small_Intestine_Terminal_Ileum	5440	4034	1065	0.264006	990	0.929577
Cortex-AFR	Spleen	5440	3988	1490	0.373621	1349	0.905369
Cortex-AFR	Stomach	5440	4007	1561	0.389568	1447	0.92697
Cortex-AFR	Testis	5440	4285	1697	0.396033	1417	0.835003
Cortex-AFR	Thyroid	5440	4058	2129	0.524643	1908	0.896195
Cortex-AFR	Uterus	5440	3966	1022	0.25769	971	0.950098
Cortex-AFR	Vagina	5440	3935	934	0.237357	877	0.938972
Cortex-AFR	Whole_Blood	5440	3548	1579	0.445039	1315	0.832806
Basalganglia-EUR	Adipose_Subcutaneous	416	335	272	0.81194	250	0.919118
Basalganglia-EUR	Adipose_Visceral_Omentum	416	337	264	0.783383	247	0.935606
Basalganglia-EUR	Adrenal_Gland	416	328	245	0.746951	231	0.942857
Basalganglia-EUR	Artery_Aorta	416	333	262	0.786787	244	0.931298
Basalganglia-EUR	Artery_Coronary	416	339	223	0.657817	214	0.959641
Basalganglia-EUR	Artery_Tibial	416	330	266	0.806061	246	0.924812
Basalganglia-EUR	Brain_Anterior_cingulate_cortex_BA24	416	342	290	0.847953	282	0.972414
Basalganglia-EUR	Brain_Caudate_basal_ganglia	416	342	305	0.891813	296	0.970492
Basalganglia-EUR	Brain_Cerebellar_Hemisphere	416	340	274	0.805882	260	0.948905
Basalganglia-EUR	Brain_Cerebellum	416	342	282	0.824561	268	0.950355
Basalganglia-EUR	Brain_Cortex	416	344	303	0.880814	294	0.970297
Basalganglia-EUR	Brain_Frontal_Cortex_BA9	416	347	306	0.881844	298	0.973856
Basalganglia-EUR	Brain_Hippocampus	416	341	293	0.859238	283	0.96587
Basalganglia-EUR	Brain_Hypothalamus	416	345	301	0.872464	291	0.966777
Basalganglia-EUR	Brain_Nucleus_accumbens_basal_ganglia	416	341	308	0.903226	300	0.974026
Basalganglia-EUR	Brain_Putamen_basal_ganglia	416	338	299	0.884615	290	0.9699
Basalganglia-EUR	Breast_Mammary_Tissue	416	344	253	0.735465	238	0.940711
Basalganglia-EUR	Cells_EBV-transformed_lymphocytes	416	311	185	0.594855	165	0.891892
Basalganglia-EUR	Cells_Cultured_fibroblasts	416	316	244	0.772152	218	0.893443
Basalganglia-EUR	Colon_Sigmoid	416	338	251	0.742604	241	0.960159
Basalganglia-EUR	Colon_Transverse	416	342	255	0.745614	239	0.937255
Basalganglia-EUR	Esophagus_Gastroesophageal_Junction	416	337	254	0.753709	242	0.952756
Basalganglia-EUR	Esophagus_Mucosa	416	338	271	0.801775	243	0.896679
Basalganglia-EUR	Esophagus_Muscularis	416	337	272	0.807122	259	0.952206
Basalganglia-EUR	Heart_Atrial_Appendage	416	324	249	0.768519	234	0.939759
Basalganglia-EUR	Heart_Left_Ventricle	416	317	252	0.794953	235	0.93254
Basalganglia-EUR	Liver	416	317	214	0.675079	199	0.929907
Basalganglia-EUR	Lung	416	341	270	0.791789	248	0.918519
Basalganglia-EUR	Muscle_Skeletal	416	317	244	0.769716	224	0.918033
Basalganglia-EUR	Nerve_Tibial	416	343	288	0.83965	265	0.920139
Basalganglia-EUR	Ovary	416	342	240	0.701754	224	0.933333
Basalganglia-EUR	Pancreas	416	327	235	0.718654	217	0.923404
Basalganglia-EUR	Pituitary	416	345	253	0.733333	241	0.952569
Basalganglia-EUR	Prostate	416	346	239	0.690751	224	0.937238
Basalganglia-EUR	Skin_Not_Sun_Exposed_Suprapubic	416	344	270	0.784884	242	0.896296
Basalganglia-EUR	Skin_Sun_Exposed_Lower_leg	416	344	275	0.799419	248	0.901818
Basalganglia-EUR	Small_Intestine_Terminal_Ileum	416	341	227	0.665689	211	0.929515
Basalganglia-EUR	Spleen	416	333	242	0.726727	217	0.896694
Basalganglia-EUR	Stomach	416	338	253	0.748521	232	0.916996
Basalganglia-EUR	Testis	416	356	254	0.713483	221	0.870079
Basalganglia-EUR	Thyroid	416	339	272	0.80236	253	0.930147
Basalganglia-EUR	Uterus	416	336	218	0.64881	210	0.963303
Basalganglia-EUR	Vagina	416	343	204	0.594752	193	0.946078
Basalganglia-EUR	Whole_Blood	416	303	213	0.70297	190	0.892019
Spinalcord-EUR	Adipose_Subcutaneous	410	284	215	0.757042	202	0.939535
Spinalcord-EUR	Adipose_Visceral_Omentum	410	281	195	0.69395	188	0.964103
Spinalcord-EUR	Adrenal_Gland	410	275	184	0.669091	176	0.956522
Spinalcord-EUR	Artery_Aorta	410	282	210	0.744681	196	0.933333
Spinalcord-EUR	Artery_Coronary	410	286	194	0.678322	186	0.958763
Spinalcord-EUR	Artery_Tibial	410	276	214	0.775362	204	0.953271
Spinalcord-EUR	Brain_Anterior_cingulate_cortex_BA24	410	285	207	0.726316	203	0.980676
Spinalcord-EUR	Brain_Caudate_basal_ganglia	410	284	230	0.809859	226	0.982609
Spinalcord-EUR	Brain_Cerebellar_Hemisphere	410	276	199	0.721014	189	0.949749
Spinalcord-EUR	Brain_Cerebellum	410	277	209	0.754513	198	0.947368
Spinalcord-EUR	Brain_Cortex	410	283	216	0.763251	213	0.986111
Spinalcord-EUR	Brain_Frontal_Cortex_BA9	410	284	214	0.753521	212	0.990654
Spinalcord-EUR	Brain_Hippocampus	410	283	221	0.780919	218	0.986425
Spinalcord-EUR	Brain_Hypothalamus	410	290	228	0.786207	225	0.986842
Spinalcord-EUR	Brain_Nucleus_accumbens_basal_ganglia	410	284	223	0.785211	218	0.977578
Spinalcord-EUR	Brain_Putamen_basal_ganglia	410	280	220	0.785714	216	0.981818
Spinalcord-EUR	Breast_Mammary_Tissue	410	293	209	0.713311	197	0.942584
Spinalcord-EUR	Cells_EBV-transformed_lymphocytes	410	252	136	0.539683	128	0.941176
Spinalcord-EUR	Cells_Cultured_fibroblasts	410	262	196	0.748092	179	0.913265
Spinalcord-EUR	Colon_Sigmoid	410	284	200	0.704225	192	0.96
Spinalcord-EUR	Colon_Transverse	410	286	204	0.713287	188	0.921569
Spinalcord-EUR	Esophagus_Gastroesophageal_Junction	410	283	203	0.717314	190	0.935961
Spinalcord-EUR	Esophagus_Mucosa	410	275	201	0.730909	183	0.910448
Spinalcord-EUR	Esophagus_Muscularis	410	282	215	0.762411	200	0.930233
Spinalcord-EUR	Heart_Atrial_Appendage	410	268	198	0.738806	185	0.934343
Spinalcord-EUR	Heart_Left_Ventricle	410	257	188	0.731518	178	0.946809
Spinalcord-EUR	Liver	410	263	161	0.612167	151	0.937888
Spinalcord-EUR	Lung	410	287	218	0.759582	203	0.931193
Spinalcord-EUR	Muscle_Skeletal	410	259	188	0.725869	174	0.925532
Spinalcord-EUR	Nerve_Tibial	410	292	230	0.787671	215	0.934783
Spinalcord-EUR	Ovary	410	287	186	0.648084	178	0.956989
Spinalcord-EUR	Pancreas	410	263	184	0.69962	169	0.918478
Spinalcord-EUR	Pituitary	410	294	194	0.659864	186	0.958763
Spinalcord-EUR	Prostate	410	296	190	0.641892	179	0.942105
Spinalcord-EUR	Skin_Not_Sun_Exposed_Suprapubic	410	283	200	0.706714	185	0.925
Spinalcord-EUR	Skin_Sun_Exposed_Lower_leg	410	285	210	0.736842	193	0.919048
Spinalcord-EUR	Small_Intestine_Terminal_Ileum	410	291	174	0.597938	166	0.954023
Spinalcord-EUR	Spleen	410	279	184	0.659498	174	0.945652
Spinalcord-EUR	Stomach	410	280	194	0.692857	182	0.938144
Spinalcord-EUR	Testis	410	309	190	0.614887	163	0.857895
Spinalcord-EUR	Thyroid	410	289	215	0.743945	205	0.953488
Spinalcord-EUR	Uterus	410	290	173	0.596552	167	0.965318
Spinalcord-EUR	Vagina	410	289	172	0.595156	164	0.953488
Spinalcord-EUR	Whole_Blood	410	242	177	0.731405	161	0.909605
Cerebellum-EUR	Adipose_Subcutaneous	5789	4676	2585	0.552823	2344	0.90677
Cerebellum-EUR	Adipose_Visceral_Omentum	5789	4690	2371	0.505544	2176	0.917756
Cerebellum-EUR	Adrenal_Gland	5789	4622	1901	0.411294	1753	0.922146
Cerebellum-EUR	Artery_Aorta	5789	4653	2442	0.524823	2229	0.912776
Cerebellum-EUR	Artery_Coronary	5789	4692	1755	0.374041	1646	0.937892
Cerebellum-EUR	Artery_Tibial	5789	4596	2662	0.579199	2406	0.903832
Cerebellum-EUR	Brain_Anterior_cingulate_cortex_BA24	5789	4769	2045	0.428811	1979	0.967726
Cerebellum-EUR	Brain_Caudate_basal_ganglia	5789	4782	2444	0.511083	2344	0.959083
Cerebellum-EUR	Brain_Cerebellar_Hemisphere	5789	4836	3741	0.773573	3726	0.99599
Cerebellum-EUR	Brain_Cerebellum	5789	4869	3913	0.803656	3895	0.9954
Cerebellum-EUR	Brain_Cortex	5789	4797	2501	0.521368	2415	0.965614
Cerebellum-EUR	Brain_Frontal_Cortex_BA9	5789	4803	2417	0.503227	2328	0.963177
Cerebellum-EUR	Brain_Hippocampus	5789	4786	2102	0.439198	2042	0.971456
Cerebellum-EUR	Brain_Hypothalamus	5789	4829	2086	0.431973	2020	0.96836
Cerebellum-EUR	Brain_Nucleus_accumbens_basal_ganglia	5789	4778	2347	0.49121	2262	0.963784
Cerebellum-EUR	Brain_Putamen_basal_ganglia	5789	4727	2172	0.459488	2103	0.968232
Cerebellum-EUR	Breast_Mammary_Tissue	5789	4783	2218	0.463726	2073	0.934626
Cerebellum-EUR	Cells_EBV-transformed_lymphocytes	5789	4229	1243	0.293923	1091	0.877715
Cerebellum-EUR	Cells_Cultured_fibroblasts	5789	4324	2458	0.568455	2123	0.86371
Cerebellum-EUR	Colon_Sigmoid	5789	4722	2265	0.47967	2121	0.936424
Cerebellum-EUR	Colon_Transverse	5789	4783	2256	0.47167	2066	0.91578
Cerebellum-EUR	Esophagus_Gastroesophageal_Junction	5789	4665	2235	0.4791	2111	0.944519
Cerebellum-EUR	Esophagus_Mucosa	5789	4652	2447	0.52601	2159	0.882305
Cerebellum-EUR	Esophagus_Muscularis	5789	4666	2615	0.560437	2413	0.922753
Cerebellum-EUR	Heart_Atrial_Appendage	5789	4550	2273	0.49956	2085	0.91729
Cerebellum-EUR	Heart_Left_Ventricle	5789	4380	2150	0.490868	1988	0.924651
Cerebellum-EUR	Liver	5789	4463	1328	0.297558	1210	0.911145
Cerebellum-EUR	Lung	5789	4812	2549	0.529717	2323	0.911338
Cerebellum-EUR	Muscle_Skeletal	5789	4363	2411	0.552601	2107	0.873911
Cerebellum-EUR	Nerve_Tibial	5789	4768	2875	0.602978	2624	0.912696
Cerebellum-EUR	Ovary	5789	4700	1701	0.361915	1620	0.952381
Cerebellum-EUR	Pancreas	5789	4551	2045	0.449352	1854	0.906601
Cerebellum-EUR	Pituitary	5789	4890	2197	0.449284	2071	0.942649
Cerebellum-EUR	Prostate	5789	4847	1781	0.367444	1682	0.944413
Cerebellum-EUR	Skin_Not_Sun_Exposed_Suprapubic	5789	4750	2434	0.512421	2185	0.897699
Cerebellum-EUR	Skin_Sun_Exposed_Lower_leg	5789	4760	2606	0.547479	2312	0.887183
Cerebellum-EUR	Small_Intestine_Terminal_Ileum	5789	4788	1500	0.313283	1402	0.934667
Cerebellum-EUR	Spleen	5789	4675	1949	0.416898	1800	0.923551
Cerebellum-EUR	Stomach	5789	4734	2027	0.428179	1870	0.922546
Cerebellum-EUR	Testis	5789	5056	2174	0.429984	1794	0.825207
Cerebellum-EUR	Thyroid	5789	4799	2873	0.598666	2555	0.889314
Cerebellum-EUR	Uterus	5789	4711	1307	0.277436	1258	0.96251
Cerebellum-EUR	Vagina	5789	4729	1219	0.257771	1161	0.95242
Cerebellum-EUR	Whole_Blood	5789	4118	2137	0.518941	1800	0.842302
