## Supplementary Table 7 for "Brain expression quantitative trait locus and network analysis reveals downstream effects and putative drivers for brain-related diseases"

### Sheet: metabrain disc - eQTLgen replic
CIS: FDR<0.05 in discovery dataset only
Discovery	Replication	Eqtls In Discovery	Shared	Concordant	Concordant Over Total	Concordant Over Shared
Hippocampus-EUR	EQTLgen	974	733	596	0.61191	0.813097
Cortex-EUR	EQTLgen	11559	8157	5852	0.506272	0.717421
Cortex-AFR	EQTLgen	5367	3204	2241	0.417552	0.699438
Basalganglia-EUR	EQTLgen	1297	948	771	0.594449	0.813291
Spinalcord-EUR	EQTLgen	787	558	450	0.571792	0.806452
Cerebellum-EUR	EQTLgen	6687	4694	3388	0.506655	0.721772
CIS: FDR<0.05 in discovery and replication dataset
Discovery	Replication	Eqtls In Discovery	Shared	Concordant	Concordant Over Total	Concordant Over Shared
Hippocampus-EUR	EQTLgen	974	660	558	0.572895	0.845455
Cortex-EUR	EQTLgen	11559	6698	5067	0.43836	0.756494
Cortex-AFR	EQTLgen	5367	2439	1844	0.343581	0.756048
Basalganglia-EUR	EQTLgen	1297	843	716	0.552043	0.849348
Spinalcord-EUR	EQTLgen	787	501	421	0.534943	0.840319
Cerebellum-EUR	EQTLgen	6687	3884	2963	0.443099	0.762873
