## Supplementary Table 11 for "Brain expression quantitative trait locus and network analysis reveals downstream effects and putative drivers for brain-related diseases"

### Sheet: traits_included
ID	Trait	Number of Cases	Number of Controls	Sample Size	Number of SNPs	Author	Year	Consortium	Category	Note	subcategory	sex	Population	priority	build	ontology	mr	unit	group_name	Pubmed ID
ieu-a-1043	Amygdala volume	NA	NA	30717	7252270	Hibar	2015	ENIGMA	brain volume	adjusted for intracranial volume	Psychiatric / neurological	Males and Females	European	1	HG19/GRCh37	null	1	null	public	25607358
ieu-a-1044	Caudate volume	NA	NA	30717	7277001	Hibar	2015	ENIGMA	brain volume	adjusted for intracranial volume	Psychiatric / neurological	Males and Females	European	1	HG19/GRCh37	null	1	null	public	25607358
ieu-a-1045	Hippocampus volume	NA	NA	30717	7276413	Hibar	2015	ENIGMA	brain volume	adjusted for intracranial volume	Psychiatric / neurological	Males and Females	European	1	HG19/GRCh37	null	1	null	public	25607358
ieu-a-1041	Intracranial volume	NA	NA	30717	7484970	Hibar	2015	ENIGMA	brain volume	null	Psychiatric / neurological	Males and Females	European	1	HG19/GRCh37	null	1	null	public	25607358
ieu-a-1042	Nucleus accumbens volume	NA	NA	30717	7272653	Hibar	2015	ENIGMA	brain volume	adjusted for intracranial volume	Psychiatric / neurological	Males and Females	European	1	HG19/GRCh37	null	1	null	public	25607358
ieu-a-1046	Pallidum volume	NA	NA	30717	7270265	Hibar	2015	ENIGMA	brain volume	adjusted for intracranial volume	Psychiatric / neurological	Males and Females	European	1	HG19/GRCh37	null	1	null	public	25607358
ieu-a-1047	Putamen volume	NA	NA	30717	7282885	Hibar	2015	ENIGMA	brain volume	adjusted for intracranial volume	Psychiatric / neurological	Males and Females	European	1	HG19/GRCh37	null	1	null	public	25607358
ieu-a-1048	Thalamus volume	NA	NA	30717	7288410	Hibar	2015	ENIGMA	brain volume	adjusted for intracranial volume	Psychiatric / neurological	Males and Females	European	1	HG19/GRCh37	null	1	null	public	25607358
ieu-a-1183	ADHD	20183	35191	55374	8047420	Demontis	2017	PGC	Disease		Psychiatric / neurological	Males and Females	European	0	HG19/GRCh37	null	1	null	public	30478444
ieu-b-23	Alzheimer's disease	21982	41944	63926	10687126	Schwartzentruber	2020		Disease				European							33589840
ieu-b-27	Amyotrophic lateral sclerosis	27460	112018	139478	10461756	Van Rheenen	unpublished	Project MinE	Disease				European
ieu-a-1185	Autism spectrum disorder	18382	27969	46351	9112386	Grove	2017	PGC	Disease		Psychiatric / neurological	Males and Females	European	0	HG19/GRCh37	null	1	null	public	30804558
ieu-b-41	Bipolar disorder	20352	31358	51710	13413244	Stahl	2019	PGC	Disease			Male and Female	European							31043756
ieu-b-13	Childhood absence epilepsy	793	29677	30470	4979765	Abou-Khalil	2018	ILAE	Disease				European							30531953
ieu-b-8	Epilepsy, all documented cases	15212	29677	44889	4880493	Abou-Khalil	2018	ILAE	Disease				European							30531953
ieu-b-10	Focal epilepsy, all documented cases	9671	29677	39348	4862782	Abou-Khalil	2018	ILAE	Disease				European							30531953
ieu-b-14	Focal epilepsy, documented hippocampal sclerosis	803	29677	30480	4948714	Abou-Khalil	2018	ILAE	Disease				European							30531953
ieu-b-11	Focal epilepsy, documented lesion negative	2716	29677	32393	4988872	Abou-Khalil	2018	ILAE	Disease				European							30531953
ieu-b-15	Focal epilepsy, documented lesion other than hippocampal sclerosis	5786	29677	35463	4987264	Abou-Khalil	2018	ILAE	Disease				European							30531953
ieu-b-16	Generalized epilepsy with tonic-clonic seizures	228	29677	29905	4988035	Abou-Khalil	2018	ILAE	Disease				European							30531953
ieu-b-9	Generalized epilepsy, all documented cases	3769	29677	33446	4867068	Abou-Khalil	2018	ILAE	Disease				European							30531953
ieu-b-12	Juvenile absence epilepsy	415	29677	30092	4986340	Abou-Khalil	2018	ILAE	Disease				European							30531953
ieu-b-17	Juvenile myoclonic epilepsy	1181	29677	30858	4983225	Abou-Khalil	2018	ILAE	Disease				European							30531953
ieu-a-1181	Frontotemporal dementia	2154	4308	6462	4812430	Ferrari	2014	IFGC	Disease				European							24943344
ieu-b-43	Frontotemporal dementia - TDP subtype	515	2509	3024	494577	Van Deerlin	2010		Disease			Male and Female	European							20154673
ebi-a-GCST005902	Major depressive disorder	113769	208811	322580	7624934	Howard	2018	PGC	Disease			null	European	0	HG19/GRCh37	null	1	logOR	public	29662059
ieu-b-18	Multiple sclerosis	47429	68374	115803	6304359	Patsopoulos	2019	IMSGC	Disease				European							31604244
ieu-b-7	Parkinson's disease	33674	449056	482730	17510617	Nalls	2019	IPDGC	Disease	no 23andme data			European							31701892
ieu-b-42	Schizophrenia	33640	43456	77096	15358497	Ripke	2014	PGC	Disease			Male and Female	European							25056061
ebi-a-GCST006250	Cognitive function	NA	NA	269867	9276181	Howard	2018		Quantiative Trait		null	null	European	0	HG19/GRCh37	null	1	logOR	public	29662059
ieu-a-1239	Years of schooling	NA	NA	766345	10101242	Lee	2018		Quantiative Trait		Education	Males and Females	European	1	HG19/GRCh37	null	1	null	public	30038396
