## Supplementary Table 15 for "Brain expression quantitative trait locus and network analysis reveals downstream effects and putative drivers for brain-related diseases"

### Sheet: Sheet1
SNP	chrom	pos (hg38)	EA	NONEA	ENSG	gene	MetaBrain Cortex_EUR			Outcome GWAS					MetaBrain Cortex_EUR MR findings				eQTLGen							MetaBrain Cortex_EUR colocalization			eQTLGen colocalization
							beta_exposure	se_exposure	p_exposure	outcome	MRBase_id	beta_outcome	se_outcome	p_outcome	WR	se	p	Pass MR Bonferroni	beta_exposure	se_exposure	p_exposure	top eQTLGen eQTL	Top eQTLGen eQTL distance	Rsquared	Dprime	coloc.default.value	coloc.value.adjusted for nsnps	Pass Coloc	coloc.default.value	coloc.value.adjusted for nsnps	Pass Coloc
rs3120044	1	43305419	G	A	ENSG00000066056	TIE1	-0.36768	0.025744	2.83e-46	ADHD	ieu-a-1183	-0.0716041	0.0138	1.99e-07	0.194746	0.0375327	2.12e-07	1	0.044645	0.008309	7.7437e-08	1:43294399:rs7520981:T_C	454651	0.936721	0.981233	0.000308754	6.16e-05	0	0.000548356	0.000108588	0
rs6069736	20	56408019	T	C	ENSG00000087589	CASS4	0.252095	0.0439141	9.43e-09	Alzheimerâ€™s disease	ieu-b-23	-0.104671	0.0169441	6.52e-10	-0.415204	0.0672131	6.52e-10	1	-0.128062	0.014668	2.5288e-18	20:56414777:rs6014722:T_A	1418186	0.980653	1	0.990081	0.969904	1	0.976161	0.93418	1
rs3751855	16	31079888	C	T	ENSG00000103496	STX4	-0.249721	0.0265347	4.91e-21	Alzheimerâ€™s disease	ieu-b-23	-0.0461052	0.00972533	2.13e-06	0.184627	0.0389449	2.13e-06	0	0.351365	0.007861	3.27170000000001e-310	16:31033362:rs58726213:A_G	35205	0.929653	1	0.245325	0.0402177	0	0.143078	0.0220285	0
rs11861657	16	67790492	G	A	ENSG00000141084	RANBP10	-0.502235	0.0520191	4.68e-22	Amyotrophic Lateral Sclerosis	ieu-b-27	-0.1109	0.0243	5.19e-06	0.220813	0.0483837	5.02e-06	0	0.125158	0.019338	9.6586e-11	16:67809407:rs28847731:C_T	52818	0.926812	1	0.952341	0.86486	1	0.705738	0.286938	1
rs133076	22	40685557	T	C	ENSG00000128285	MCHR1	-0.329254	0.0270803	2.59e-34	bipolar disorder	ieu-b-41	0.066499	0.0135	8.01e-07	-0.201969	0.0410018	8.4e-07	0	0.266904	0.008153	4.8994e-235	22:40702202:rs13058356:G_T	412649	0.98713	1	0.898044	0.612109	1	0.903626	0.683651	1
rs2083180	3	52634103	T	G	ENSG00000016864	GLT8D1	0.168037	0.0260623	1.14e-10	bipolar disorder	ieu-b-41	-0.0644	0.0136	2.27e-06	-0.383248	0.0809344	2.19e-06	0	-0.118449	0.008751	9.613e-42	3:52737452:rs6445535:T_C	137365	0.982824	1	0.592283	0.356492	0	0.612343	0.306831	0
rs3751855	16	31079888	C	T	ENSG00000103496	STX4	-0.249721	0.0265347	4.91e-21	generalized epilepsy, all documented cases	ieu-b-9	0.0574792	0.012879	8.1e-06	-0.230174	0.0515737	8.08e-06	0	0.351365	0.007861	3.27170000000001e-310	16:31033362:rs58726213:A_G	35205	0.929653	1	0.914815	0.4629	1	0.889556	0.359318	1
rs7039458	9	84025084	G	A	ENSG00000178966	RMI1	-0.279265	0.0288506	3.67e-22	generalized epilepsy, all documented cases	ieu-b-9	-0.0621127	0.0143481	1.5e-05	0.222415	0.0513781	1.5e-05	0	0.217567	0.009365	2.1431e-119	9:83983275:rs296893:C_T	2573106	0.96915	0.989558	0.912116	0.649921	1	0.877782	0.577852	1
rs1043357	20	49114691	C	A	ENSG00000124214	STAU1	0.190513	0.0262338	3.81e-13	Intelligence	ebi-a-GCST006250	-0.0226138	0.00278187	4.33e-16	-0.1187	0.014602	4.33e-16	1	-0.082138	0.008054	2.0198e-24	20:49202768:rs6063371:G_A	1295386	0.960861	0.991055	0.844202	0.610695	1	0.336873	0.126858	0
rs9611176	22	39441998	A	G	ENSG00000128268	MGAT3	-0.268959	0.0286603	6.33e-21	Intelligence	ebi-a-GCST006250	-0.0209432	0.00308897	1.21e-11	0.0778676	0.0114849	1.2e-11	1	0.332704	0.008679	3.27170000000001e-310	22:39449893:rs1005522:C_A	403900	0.833922	0.977019	0.96675	0.872614	1	0.436726	0.158866	0
rs9927982	16	53440196	T	C	ENSG00000166971	AKTIP	-0.374762	0.0250692	1.58e-50	Intelligence	ebi-a-GCST006250	0.0179047	0.00274612	7.05e-11	-0.0477761	0.00732763	7.03e-11	1	0.462255	0.011257	3.27170000000001e-310	16:53479143:rs8049033:T_C	72859	0.991462	0.995722	0.0763314	0.019686	0	0.0987745	0.0262538	0
rs598907	6	11586202	C	T	ENSG00000205269	TMEM170B	0.158358	0.0290012	4.76e-08	Intelligence	ebi-a-GCST006250	0.0190644	0.00307143	5.39e-10	0.120388	0.0193955	5.4e-10	1	-0.291602	0.010917	3.5261e-157	6:11518530:rs519140:T_C	67439	0.954712	0.989608	0.913769	0.785571	1	0.929509	0.828676	1
rs2083180	3	52634103	T	G	ENSG00000016864	GLT8D1	0.168037	0.0260623	1.14e-10	Intelligence	ebi-a-GCST006250	0.0169907	0.00276137	7.61e-10	0.101113	0.0164331	7.6e-10	1	-0.118449	0.008751	9.613e-42	3:52737452:rs6445535:T_C	137365	0.982824	1	0.517228	0.170535	0	0.426985	0.166459	0
rs7630377	3	41189163	C	T	ENSG00000168036	CTNNB1	-0.234435	0.0271846	6.47e-18	Intelligence	ebi-a-GCST006250	-0.0127922	0.00273338	2.87e-06	0.0545661	0.0116594	2.87e-06	0	0.177313	0.007883	4.7947e-112	3:41192398:rs1722846:T_C	44726	0.842752	1	0.82188	0.508974	1	0.976134	0.916482	1
rs11211480	1	47227548	A	G	ENSG00000162367	TAL1	0.234219	0.0273801	1.19e-17	Intelligence	ebi-a-GCST006250	0.0124597	0.00275902	6.31e-06	0.0531969	0.0117797	6.3e-06	0	-0.150876	0.00796	4.0308e-80	1:47216345:rs7664:T_G	454469	0.828075	0.994897	0.832211	0.560234	1	0.98376	0.948409	1
rs3009540	10	72602597	T	C	ENSG00000107745	MICU1	-0.247581	0.0296242	6.41e-17	Intelligence	ebi-a-GCST006250	0.0118316	0.0028921	4.29e-05	-0.0477889	0.0116814	4.3e-05	0	0.168294	0.009385	6.6589e-72	10:72418013:rs12779570:C_T	1575174	0.808834	1	0.512898	0.140482	0	0.943761	0.795533	1
rs3751855	16	31079888	C	T	ENSG00000103496	STX4	-0.249721	0.0265347	4.91e-21	juvenile myoclonic epilepsy	ieu-b-17	0.00958029	0.00189072	4e-07	-0.0383641	0.00757135	4.04e-07	0	0.351365	0.007861	3.27170000000001e-310	16:31033362:rs58726213:A_G	35205	0.929653	1	0.0756965	0.00615397	0	0.0464836	0.00320272	0
rs3751855	16	31079888	C	T	ENSG00000103496	STX4	-0.249721	0.0265347	4.91e-21	Parkinsonâ€™s disease	ieu-b-7	-0.0887	0.0181	9.88e-07	0.355197	0.072481	9.56e-07	0	0.351365	0.007861	3.27170000000001e-310	16:31033362:rs58726213:A_G	35205	0.929653	1	0.0260919	0.00356386	0	0.0322603	0.00555937	0
rs2965183	19	19434887	A	G	ENSG00000167491	GATAD2A	-0.416202	0.0260248	1.44e-57	schizophrenia	ieu-b-42	0.063604	0.0113	1.68e-08	-0.15282	0.0271503	1.82e-08	1	0.478257	0.007928	3.27170000000001e-310	19:19443994:rs4808200:G_A	119916	0.981527	1	0.928207	0.753294	1	0.939186	0.839141	1
rs2083180	3	52634103	T	G	ENSG00000016864	GLT8D1	0.168037	0.0260623	1.14e-10	schizophrenia	ieu-b-42	-0.051104	0.0111	3.9e-06	-0.304123	0.0660567	4.15e-06	0	-0.118449	0.008751	9.613e-42	3:52737452:rs6445535:T_C	137365	0.982824	1	0.00837714	0.00157815	0	0.0045782	0.00138524	0
rs76913697	7	100405149	G	A	ENSG00000078487	ZCWPW1	0.771936	0.029627	1.18e-149	Years of schooling	ieu-a-1239	-0.01326	0.00215	6.76e-10	-0.0171776	0.0027852	6.94e-10	1	-0.260575	0.010012	2.4254e-149	7:100402651:rs35111986:C_A	404875	0.992508	1	0.883548	0.7715	1	0.891965	0.610451	1
rs3120044	1	43305419	G	A	ENSG00000066056	TIE1	-0.36768	0.025744	2.83e-46	Years of schooling	ieu-a-1239	0.01064	0.00175	1.12e-09	-0.0289382	0.00475958	1.2e-09	1	0.044645	0.008309	7.7437e-08	1:43294399:rs7520981:T_C	454651	0.936721	0.981233	8.74e-14	4.29e-14	0	0.00857175	0.00235022	0
rs10142766	14	64313736	A	G	ENSG00000140009	ESR2	-0.181037	0.0265174	8.66e-12	Years of schooling	ieu-a-1239	-0.00968	0.00171	1.44e-08	0.0534696	0.00944556	1.51e-08	1	0.161482	0.007984	5.7107e-91	14:64219489:rs915057:A_G	372471	0.813097	0.935349	0.804882	0.701186	1	0.212083	0.0684391	0
rs2965183	19	19434887	A	G	ENSG00000167491	GATAD2A	-0.416202	0.0260248	1.44e-57	Years of schooling	ieu-a-1239	-0.00946	0.00178	1.12e-07	0.0227293	0.00427677	1.07e-07	1	0.478257	0.007928	3.27170000000001e-310	19:19443994:rs4808200:G_A	119916	0.981527	1	0.848274	0.759141	1	0.803883	0.547625	1
rs1043357	20	49114691	C	A	ENSG00000124214	STAU1	0.190513	0.0262338	3.81e-13	Years of schooling	ieu-a-1239	-0.00888	0.00173	2.71e-07	-0.046611	0.00908074	2.85e-07	0	-0.082138	0.008054	2.0198e-24	20:49202768:rs6063371:G_A	1295386	0.960861	0.991055	0.730217	0.622704	1	0.687351	0.403711	0
rs9927982	16	53440196	T	C	ENSG00000166971	AKTIP	-0.374762	0.0250692	1.58e-50	Years of schooling	ieu-a-1239	0.00841	0.00171	8.11e-07	-0.0224409	0.00456289	8.74e-07	0	0.462255	0.011257	3.27170000000001e-310	16:53479143:rs8049033:T_C	72859	0.991462	0.995722	0.481987	0.365398	0	0.566	0.265354	0
rs11684001	2	15372996	C	T	ENSG00000151779	NBAS	0.33365	0.0290413	1.51e-30	Years of schooling	ieu-a-1239	0.00819	0.00183	7.77e-06	0.0245467	0.00548479	7.63e-06	0	-0.15156	0.008765	5.4421e-67	2:15556531:rs4133515:A_G	323659	0.960288	1	0.0363308	0.0226593	0	0.738004	0.517248	1
rs733925	2	218437743	A	G	ENSG00000144580	CNOT9	0.283356	0.0262106	3.07e-27	Years of schooling	ieu-a-1239	-0.00778	0.00174	7.77e-06	-0.0274567	0.00614069	7.78e-06	0	-0.645266	0.013689	3.27170000000001e-310	2:218629915:rs588770:T_C	1056895	0.973104	0.995416	0.005015	0.00219042	0	0.866678	0.588209	1
rs729435	10	13646571	C	T	ENSG00000151474	FRMD4A	-0.169618	0.0269693	3.19e-10	Years of schooling	ieu-a-1239	0.0074	0.00177	3.01e-05	-0.0436275	0.0104352	2.9e-05	0	0.132627	0.008884	2.128e-50	10:13651577:rs10906441:C_G	47006	0.972491	1	0.463299	0.40647	0	0.55515	0.361448	0
rs9611176	22	39441998	A	G	ENSG00000128268	MGAT3	-0.268959	0.0286603	3.16e-21	Years of schooling	ieu-a-1239	-0.00802	0.00193	3.35e-05	0.0298187	0.00717581	3.25e-05	0	0.332704	0.008679	3.27170000000001e-310	22:39449893:rs1005522:C_A	403900	0.833922	0.977019	0.000235211	0.000108143	0	1.56472e-05	4.29848e-06	0
rs2885697	1	41078607	G	T	ENSG00000010803	SCMH1	-0.19858	0.0272806	3.36e-13	Years of schooling	ieu-a-1239	-0.00747	0.0018	3.32e-05	0.0376171	0.00906435	3.32e-05	0	0.157578	0.00845	1.2866e-77	1:41078607:rs2885697:G_T	465672	1	1	6.52e-07	3.74e-07	0	3.89993e-11	1.26865e-11	0
