## Supplementary Table 18 for "Brain expression quantitative trait locus and network analysis reveals downstream effects and putative drivers for brain-related diseases"

### Sheet: Cortex-EUR
PValue	SNP Name	SNP Chromosome	SNP Chromosome position	Alleles	Effect Allele	Meta-analysis Z-score	Number of datasets	Number of samples	Cell type	Meta-analysis Beta (s.e.)	FDR
6.8626e-20	7:12229172:rs5011438:C_T	7	12229172	C/T	T	9.12987	4	1101	Neuron	0.3773527 (0.0413317)	0
7.56809e-20	7:12229185:rs5011439:G_C	7	12229185	G/C	C	9.11923	4	1099	Neuron	0.3773078 (0.041375)	0
1.61916e-19	7:12225111:rs10950397:C_T	7	12225111	C/T	T	9.03645	5	1228	Neuron	0.3553153 (0.0393202)	0
4.53825e-19	7:12229166:rs5011437:A_T	7	12229166	A/T	T	8.92301	5	1221	Neuron	0.3520644 (0.0394558)	0
1.12836e-18	7:12225566:rs150465020:T_C	7	12225566	T/C	C	8.8217	5	1229	Neuron	0.3468525 (0.0393181)	0
1.26493e-18	7:12225433:rs76854159:A_G	7	12225433	A/G	G	8.80887	5	1226	Neuron	0.3467564 (0.0393645)	0
1.91137e-18	7:12225245:rs10950398:G_A	7	12225245	G/A	A	8.76256	5	1229	Neuron	0.3446647 (0.0393338)	0
2.38959e-18	7:12223752:rs11974335:G_T	7	12223752	G/T	T	8.73726	4	1064	Neuron	0.3675359 (0.0420653)	0
9.10191e-16	7:12245514:rs12699338:C_T	7	12245514	C/T	T	8.03845	2	607	Neuron	0.4423256 (0.0550262)	0
6.59456e-11	7:12225566:rs150465020:T_C	7	12225566	T/C	C	-6.52944	5	1229	Oligodendrocyte	-0.2602531 (0.0398584)	0
1.01971e-10	7:12225245:rs10950398:G_A	7	12225245	G/A	A	-6.46384	5	1229	Oligodendrocyte	-0.2577248 (0.0398718)	0
1.31696e-10	7:12225433:rs76854159:A_G	7	12225433	A/G	G	-6.4252	5	1226	Oligodendrocyte	-0.2565226 (0.0399245)	0
1.80355e-10	7:12229166:rs5011437:A_T	7	12229166	A/T	T	-6.37707	5	1221	Oligodendrocyte	-0.2554669 (0.0400602)	0
1.82486e-10	7:12223752:rs11974335:G_T	7	12223752	G/T	T	-6.37529	4	1064	Oligodendrocyte	-0.2724773 (0.0427396)	0
2.23004e-10	7:12225111:rs10950397:C_T	7	12225111	C/T	T	-6.34448	5	1228	Oligodendrocyte	-0.253506 (0.0399569)	0
2.87451e-10	7:12229185:rs5011439:G_C	7	12229185	G/C	C	-6.3052	4	1099	Oligodendrocyte	-0.2658029 (0.0421561)	0
3.36402e-10	7:12229172:rs5011438:C_T	7	12229172	C/T	T	-6.28093	4	1101	Oligodendrocyte	-0.2645511 (0.0421197)	0
4.54673e-10	7:12229166:rs5011437:A_T	7	12229166	A/T	T	-6.23387	5	1221	Astrocyte	-0.2499091 (0.0400889)	0
5.15868e-10	7:12225111:rs10950397:C_T	7	12225111	C/T	T	-6.21418	5	1228	Astrocyte	-0.2484599 (0.0399827)	0
1.04226e-09	7:12229172:rs5011438:C_T	7	12229172	C/T	T	-6.10265	4	1101	Astrocyte	-0.2572911 (0.0421606)	0
1.1519e-09	7:12229185:rs5011439:G_C	7	12229185	G/C	C	-6.08666	4	1099	Astrocyte	-0.2568956 (0.0422063)	0
1.15622e-09	7:12225566:rs150465020:T_C	7	12225566	T/C	C	-6.08604	5	1229	Astrocyte	-0.2431152 (0.0399464)	0
1.2617e-09	7:12225433:rs76854159:A_G	7	12225433	A/G	G	-6.07211	5	1226	Astrocyte	-0.2428489 (0.0399942)	0
1.57395e-09	7:12223744:rs11981005:A_G	7	12223744	A/G	A	-6.03642	4	1081	Neuron	-0.2585566 (0.0428328)	0
1.75065e-09	7:12225245:rs10950398:G_A	7	12225245	G/A	A	-6.01931	5	1229	Astrocyte	-0.2405264 (0.0399591)	0
3.68827e-09	7:12223752:rs11974335:G_T	7	12223752	G/T	T	-5.89745	4	1064	Astrocyte	-0.2527262 (0.0428535)	0.00384615
6.05614e-09	7:112134853:rs10953701:C_T	7	112134853	C/T	T	-5.81509	15	2640	Macrophage	-0.1600837 (0.027529)	0.0037037
6.4674e-09	7:12245514:rs12699338:C_T	7	12245514	C/T	T	-5.80405	2	607	Oligodendrocyte	-0.3269932 (0.0563388)	0.00357143
1.10481e-08	7:112137801:rs7808636:C_G	7	112137801	C/G	G	-5.71368	15	2635	Macrophage	-0.1573897 (0.0275461)	0.00344828
1.17166e-08	7:112141341:rs7792382:A_C	7	112141341	A/C	C	-5.70372	15	2630	Macrophage	-0.1572832 (0.0275755)	0.00333333
1.49793e-08	7:112143816:rs7786289:T_C	7	112143816	T/C	C	-5.66172	15	2632	Macrophage	-0.1560854 (0.0275686)	0.00645161
2.39415e-08	7:12225648:rs147309966:G_T	7	12225648	G/T	T	5.58088	5	1230	Neuron	0.2601006 (0.0466057)	0.0375
2.88626e-08	7:12244161:rs1990622:A_G	7	12244161	A/G	G	5.54824	15	2894	Neuron	0.1461336 (0.0263387)	0.0454545
6.91368e-08	7:12230136:rs12699332:G_T	7	12230136	G/T	T	5.39347	16	2963	Neuron	0.1405069 (0.0260513)	0.0488372
6.94454e-08	7:12243650:rs6460906:T_C	7	12243650	T/C	C	5.39267	16	2965	Neuron	0.1404145 (0.026038)	0.0477273
8.78571e-08	7:12229791:rs3173615:C_G	7	12229791	C/G	G	5.35038	16	2966	Neuron	0.1393174 (0.0260388)	0.0490196
8.82463e-08	7:12230893:rs3815535:G_A	7	12230893	G/A	A	5.34958	16	2963	Neuron	0.139363 (0.0260512)	0.0480769
9.02176e-08	7:112137092:rs74301840:A_G	7	112137092	A/G	G	-5.34523	15	2637	Macrophage	-0.1543579 (0.0288777)	0.0471698
9.24353e-08	7:12230191:rs12668625:G_A	7	12230191	G/A	A	5.34104	16	2966	Neuron	0.1390941 (0.0260425)	0.0462963
9.26395e-08	7:12227988:rs7792410:T_C	7	12227988	T/C	C	5.34065	14	2764	Neuron	0.1439367 (0.0269512)	0.0454545
9.29466e-08	8:53609909:rs113600868:G_A	8	53609909	G/A	A	-5.33983	5	1226	Oligodendrocyte	-0.3761249 (0.0704377)	0.0446429
1.01175e-07	7:12230178:rs12699333:C_T	7	12230178	C/T	T	5.32477	16	2962	Neuron	0.1387641 (0.0260601)	0.0473684
1.46265e-07	7:12242825:rs7805419:T_C	7	12242825	T/C	C	5.25733	16	2958	Neuron	0.137147 (0.0260868)	0.0493151
1.57473e-07	7:12237259:rs2356065:T_C	7	12237259	T/C	C	5.24369	16	2959	Neuron	0.13673 (0.0260752)	0.05
1.63385e-07	8:103195223:rs10104097:A_G	8	103195223	A/G	G	5.23696	16	2970	EndothelialCell	0.2686505 (0.051299)	0.0487179
1.63385e-07	7:112142836:rs6466401:T_C	7	112142836	T/C	C	-5.23675	15	2629	Macrophage	-0.1462639 (0.0279303)	0.0487179
1.6624e-07	8:103207895:rs28615644:A_G	8	103207895	A/G	G	5.23365	16	2970	EndothelialCell	0.2687907 (0.0513582)	0.0481013
1.74532e-07	7:12228491:rs28549831:C_T	7	12228491	C/T	T	5.22466	15	2843	Neuron	0.1389474 (0.0265945)	0.0493827
1.74532e-07	7:112144057:rs57866469:G_A	7	112144057	G/A	A	-5.22448	15	2633	Macrophage	-0.1514362 (0.0289859)	0.0493827
1.74721e-07	21:46178157:rs112383910:G_A	21	46178157	G/A	A	5.22452	16	2962	EndothelialCell	0.2381627 (0.0455856)	0.0481928
1.74721e-07	7:112144067:rs58305654:A_G	7	112144067	A/G	G	-5.22437	15	2633	Macrophage	-0.1514332 (0.0289859)	0.0481928
1.75099e-07	7:12227241:rs7804736:G_T	7	12227241	G/T	T	5.22405	15	2838	Neuron	0.1390501 (0.0266173)	0.047619

### Sheet: Cortex-EUR+AFR-woENA
PValue	SNP Name	SNP Chromosome	SNP Chromosome position	Alleles	Effect Allele	Meta-analysis Z-score	Number of datasets	Number of samples	Cell type	Meta-analysis Beta (s.e.)	FDR
5.14186e-20	7:12229172:rs5011438:C_T	7	12229172	C/T	C	-9.1609	5	1137	Neuron	-0.3725536 (0.0406678)	0
5.67231e-20	7:12229185:rs5011439:G_C	7	12229185	G/C	G	-9.15033	5	1135	Neuron	-0.3724972 (0.0407086)	0
1.04464e-19	7:12225111:rs10950397:C_T	7	12225111	C/T	C	-9.08415	6	1264	Neuron	-0.3519382 (0.038742)	0
2.9065e-19	7:12229166:rs5011437:A_T	7	12229166	A/T	A	-8.97207	6	1257	Neuron	-0.3487581 (0.0388715)	0
7.78896e-19	7:12225566:rs150465020:T_C	7	12225566	T/C	T	-8.86289	6	1265	Neuron	-0.3433975 (0.0387455)	0
1.67e-18	7:12225433:rs76854159:A_G	7	12225433	G/A	A	-8.77748	6	1262	Neuron	-0.3404736 (0.0387895)	0
2.57844e-18	7:12223752:rs11974335:G_T	7	12223752	G/T	T	8.72869	4	1064	Neuron	0.3671993 (0.0420681)	0
2.72848e-18	7:12225245:rs10950398:G_A	7	12225245	A/G	G	-8.7222	6	1265	Neuron	-0.33809 (0.038762)	0
1.44448e-15	7:12245514:rs12699338:C_T	7	12245514	C/T	T	7.98167	2	607	Neuron	0.4394989 (0.0550635)	0
1.36992e-10	7:12225566:rs150465020:T_C	7	12225566	T/C	T	6.41939	6	1265	Oligodendrocyte	0.2522528 (0.0392955)	0
2.31862e-10	7:12223752:rs11974335:G_T	7	12223752	G/T	T	-6.33855	4	1064	Oligodendrocyte	-0.2709642 (0.0427486)	0
2.85969e-10	7:12225245:rs10950398:G_A	7	12225245	A/G	G	6.30629	6	1265	Oligodendrocyte	0.2478224 (0.0392976)	0
3.64309e-10	7:12229166:rs5011437:A_T	7	12229166	A/T	A	6.26874	6	1257	Oligodendrocyte	0.2475177 (0.0394845)	0
3.74744e-10	7:12225433:rs76854159:A_G	7	12225433	G/A	A	6.2644	6	1262	Oligodendrocyte	0.2464967 (0.0393488)	0
4.46612e-10	7:12225111:rs10950397:C_T	7	12225111	C/T	C	6.23687	6	1264	Oligodendrocyte	0.2456406 (0.0393852)	0
5.11289e-10	7:12229166:rs5011437:A_T	7	12229166	A/T	A	6.21562	6	1257	Astrocyte	0.2454834 (0.0394946)	0
6.00879e-10	7:12225111:rs10950397:C_T	7	12225111	C/T	C	6.19032	6	1264	Astrocyte	0.2438613 (0.039394)	0
6.5746e-10	7:12229185:rs5011439:G_C	7	12229185	G/C	G	6.17603	5	1135	Oligodendrocyte	0.256256 (0.041492)	0
7.28369e-10	7:12229172:rs5011438:C_T	7	12229172	C/T	C	6.15993	5	1137	Oligodendrocyte	0.2553651 (0.0414558)	0
1.10814e-09	7:12225433:rs76854159:A_G	7	12225433	G/A	A	6.09311	6	1262	Astrocyte	0.2399522 (0.0393809)	0
1.19734e-09	7:12229172:rs5011438:C_T	7	12229172	C/T	C	6.08065	5	1137	Astrocyte	0.2521828 (0.041473)	0.0047619
1.32118e-09	7:12229185:rs5011439:G_C	7	12229185	G/C	G	6.06481	5	1135	Astrocyte	0.2517872 (0.0415161)	0.00454545
1.33772e-09	7:12225566:rs150465020:T_C	7	12225566	T/C	T	6.06288	6	1265	Astrocyte	0.2386504 (0.0393626)	0.00434783
1.62545e-09	7:12225245:rs10950398:G_A	7	12225245	A/G	G	6.03145	6	1265	Astrocyte	0.2373305 (0.0393488)	0.00416667
1.88988e-09	7:12223744:rs11981005:A_G	7	12223744	A/G	A	-6.0069	4	1081	Neuron	-0.2573333 (0.0428396)	0.004
3.79246e-09	7:12223752:rs11974335:G_T	7	12223752	G/T	T	-5.8929	4	1064	Astrocyte	-0.2525375 (0.0428545)	0.00384615
8.82982e-09	7:12245514:rs12699338:C_T	7	12245514	C/T	T	-5.75161	2	607	Oligodendrocyte	-0.324192 (0.0563655)	0.00740741
1.27337e-08	1:57091206:rs559871:C_T	1	57091206	C/T	T	-5.68947	20	3036	Macrophage	-0.1454124 (0.0255582)	0.00714286
1.43298e-08	1:57092472:rs518258:C_T	1	57092472	C/T	T	-5.6694	21	3108	Macrophage	-0.1434263 (0.0252983)	0.00689655
1.9816e-08	1:57092594:rs517291:G_A	1	57092594	G/A	A	-5.61357	21	3099	Macrophage	-0.1421728 (0.0253266)	0.01
2.03264e-08	6:6890847:rs7765375:C_A	6	6890847	C/A	A	-5.60907	21	3111	Macrophage	-0.1770626 (0.0315672)	0.0129032
2.24728e-08	8:137643789:rs75661055:T_C	8	137643789	T/C	C	-5.59175	5	435	EndothelialCell	-0.6012652 (0.1075271)	0.015625
2.28644e-08	1:57089101:rs496780:C_A	1	57089101	C/A	A	-5.5887	21	3110	Macrophage	-0.141274 (0.0252785)	0.0151515
2.70394e-08	8:65284605:rs75162313:C_T	8	65284605	C/T	T	-5.55959	4	347	Macrophage	-0.7365235 (0.132478)	0.0147059
2.71947e-08	8:137639980:rs75708482:C_G	8	137639980	C/G	G	-5.55858	5	435	EndothelialCell	-0.6039185 (0.1086461)	0.0138889
2.71947e-08	1:57094808:rs564616:G_A	1	57094808	G/A	A	-5.55849	21	3110	Macrophage	-0.1405844 (0.0252918)	0.0138889
2.75711e-08	2:34282856:rs1198989822:T_C	2	34282856	T/C	C	5.55628	5	1132	Oligodendrocyte	0.403267 (0.0725786)	0.0135135
2.77294e-08	1:57093301:rs575163:T_C	1	57093301	T/C	C	-5.55512	21	3109	Macrophage	-0.1404615 (0.0252851)	0.0131579
2.82743e-08	8:137639794:rs77982236:G_A	8	137639794	G/A	A	-5.5517	5	435	EndothelialCell	-0.5972441 (0.1075786)	0.0153846
2.88956e-08	1:57091329:rs549528:G_A	1	57091329	G/A	A	-5.54791	21	3111	Macrophage	-0.1402332 (0.0252768)	0.015
2.94964e-08	6:106071394:rs988841723:T_C	6	106071394	T/C	C	-5.54423	17	2676	EndothelialCell	-0.2564138 (0.0462487)	0.0146341
2.95639e-08	8:65286623:rs79435105:G_T	8	65286623	G/T	T	-5.54386	4	347	Macrophage	-0.734609 (0.1325086)	0.0142857
3.07346e-08	7:12225648:rs147309966:G_T	7	12225648	G/T	T	5.53732	6	1266	Neuron	0.2557148 (0.0461802)	0.0162791
3.44835e-08	1:57092456:rs493334:G_C	1	57092456	G/C	C	-5.51691	21	3110	Macrophage	-0.1394879 (0.0252837)	0.0204545
3.50769e-08	9:622763:rs565854117:C_T	9	622763	C/T	T	-5.51396	4	347	Astrocyte	-0.7623174 (0.1382522)	0.02
3.58834e-08	1:57087368:rs567862:A_G	1	57087368	A/G	G	-5.50988	21	3109	Macrophage	-0.1393288 (0.0252871)	0.0195652
3.89384e-08	1:57093925:rs517051:A_C	1	57093925	A/C	C	-5.49548	21	3111	Macrophage	-0.1389291 (0.0252806)	0.0234043
3.97407e-08	1:57093890:rs517794:A_G	1	57093890	A/G	G	-5.49182	21	3111	Macrophage	-0.1388374 (0.0252808)	0.0229167
4.00571e-08	1:57088394:rs531729:G_T	1	57088394	G/T	T	-5.49053	21	3106	Macrophage	-0.1389137 (0.0253006)	0.0244898
4.07893e-08	8:65283046:rs1514520:T_C	8	65283046	T/C	C	-5.48733	5	435	Macrophage	-0.6124356 (0.1116091)	0.024
4.31133e-08	1:57090181:rs472811:C_A	1	57090181	C/A	A	-5.47747	21	3110	Macrophage	-0.1389173 (0.0253616)	0.0235294
4.44985e-08	1:57092119:rs521147:G_A	1	57092119	G/A	A	-5.47187	21	3109	Macrophage	-0.1383796 (0.0252892)	0.0230769
4.48009e-08	6:6893758:rs17142659:C_T	6	6893758	C/T	T	-5.47063	21	3110	Macrophage	-0.1738016 (0.0317699)	0.0226415
4.64999e-08	7:12229042:rs5011432:A_C	7	12229042	A/C	C	5.46425	21	3099	Neuron	0.1390713 (0.0254511)	0.0259259
5.25085e-08	1:57094947:rs486736:A_G	1	57094947	A/G	G	-5.4425	21	3108	Macrophage	-0.1377201 (0.0253046)	0.0272727
5.50428e-08	1:57094272:rs570011:G_A	1	57094272	G/A	A	-5.43413	21	3107	Macrophage	-0.1374919 (0.0253016)	0.0285714
6.10835e-08	6:6892368:rs62392046:G_T	6	6892368	G/T	T	-5.41549	21	3111	Macrophage	-0.1722198 (0.0318013)	0.0315789
6.43759e-08	1:57094976:rs517412:T_C	1	57094976	T/C	C	-5.4061	21	3110	Macrophage	-0.1372104 (0.0253807)	0.0327586
7.15638e-08	12:42658687:rs4768437:T_C	12	42658687	T/C	C	5.3873	21	3111	Neuron	0.1963996 (0.036456)	0.0372881
7.30107e-08	11:109858540:rs77904697:T_C	11	109858540	T/C	C	5.38362	3	279	Oligodendrocyte	1.114645 (0.2070436)	0.0366667
7.36628e-08	2:34866914:rs72863404:T_C	2	34866914	T/C	C	-5.38194	19	2954	EndothelialCell	-0.2587587 (0.048079)	0.0377049
7.47345e-08	11:109858692:rs145553438:C_A	11	109858692	C/A	A	5.37947	3	279	Oligodendrocyte	1.1390157 (0.2117338)	0.0387097
7.62434e-08	12:129260536:rs78211305:T_C	12	129260536	T/C	C	5.37591	4	347	Macrophage	0.8959496 (0.16666)	0.0380952
8.33141e-08	8:77997807:rs61086314:C_T	8	77997807	C/T	T	-5.35978	4	347	Macrophage	-0.6025531 (0.1124213)	0.0375
8.45215e-08	7:12229042:rs5011432:A_C	7	12229042	A/C	C	-5.35701	21	3099	Astrocyte	-0.1363673 (0.0254558)	0.0384615
9.28441e-08	14:59008890:rs28706299:A_G	14	59008890	A/G	G	-5.34014	3	279	Astrocyte	-1.061356 (0.1987505)	0.0454545
1.00068e-07	11:109861578:rs139125834:C_T	11	109861578	C/T	T	5.32679	3	279	Oligodendrocyte	1.1288954 (0.211928)	0.0462687
