## Supplementary Table 19 for "Brain expression quantitative trait locus and network analysis reveals downstream effects and putative drivers for brain-related diseases"

### Sheet: Neuron_ttest_matrix
	AMPAD-MSBB (AFR; n=36)	AMPAD-MAYO (EUR; n=254)	AMPAD-MSBB (EUR; n=223)	AMPAD-ROSMAP (EUR; n=554)	BrainGVEX (EUR; n=205)	CMC (AFR; n=88)	CMC (EUR; n=468)	CMC_HBCC_set1 (AFR; n=37)	CMC_HBCC_set2 (AFR; n=68)	CMC_HBCC_set2 (EUR; n=72)	CMC_HBCC_set3 (EUR; n=38)	GTEx (EUR; n=125)	GVEX (EUR; n=131)	LIBD_1M (AFR; n=174)	LIBD_1M (EUR; n=167)	LIBD_h650 (AFR; n=68)	LIBD_h650 (EUR; n=43)	NABEC-H550 (EUR; n=81)	NABEC-H610 (EUR; n=146)	UCLA_ASD (EUR; n=59)	Meta-Analysis
AMPAD-MSBB (AFR; n=36)	1	0.00437141	0.00962467	0.066517	0.100795	0.066312	0.00523179	0.263188	0.0416496	0.283267	0.130265	0.0304321	0.00154053	0.430267	0.114522	0.805849	0.196993	0.893993	0.0314127	0.200682	0.108333
AMPAD-MAYO (EUR; n=254)	0.00437141	1	0.170243	0.00014624	0.00328865	0.0109526	2.13538e-05	0.0451959	0.0696949	0.00994848	0.0963397	2.44658e-15	0.0661857	0.0348975	0.218805	7.96673e-05	0.227163	9.26353e-06	0.0112087	0.108125	1.42728e-05
AMPAD-MSBB (EUR; n=223)	0.00962467	0.170243	1	0.0360526	0.078289	0.0741676	0.0152092	0.114129	0.287592	0.0520336	0.247215	7.29936e-14	0.496087	0.218592	0.831535	0.000415245	0.550277	4.15986e-05	0.143329	0.353278	0.0224061
AMPAD-ROSMAP (EUR; n=554)	0.066517	0.00014624	0.0360526	1	0.915936	0.697485	0.829755	0.518782	0.83425	0.418311	0.849618	1.1952e-15	0.264071	0.790936	0.183551	0.00468153	0.726628	0.00322178	0.816437	0.900077	0.833994
BrainGVEX (EUR; n=205)	0.100795	0.00328865	0.078289	0.915936	1	0.774419	0.757648	0.572327	0.795461	0.508247	0.8968	6.6325e-10	0.266497	0.893373	0.294096	0.0179017	0.724288	0.00756327	0.772585	0.871475	0.979503
CMC (AFR; n=88)	0.066312	0.0109526	0.0741676	0.697485	0.774419	1	0.464294	0.564882	0.501004	0.6397	0.91792	9.24386e-07	0.074137	0.960154	0.320839	0.0340793	0.577435	0.00131523	0.515913	0.710154	0.793618
CMC (EUR; n=468)	0.00523179	2.13538e-05	0.0152092	0.829755	0.757648	0.464294	1	0.273123	0.862505	0.200121	0.690728	2.85092e-22	0.148256	0.695664	0.162416	8.48419e-05	0.698405	5.95365e-06	0.886778	0.951788	0.677857
CMC_HBCC_set1 (AFR; n=37)	0.263188	0.0451959	0.114129	0.518782	0.572327	0.564882	0.273123	1	0.285632	0.971376	0.510278	0.00196084	0.043368	0.828612	0.372328	0.225504	0.51122	0.0335336	0.34553	0.586317	0.60722
CMC_HBCC_set2 (AFR; n=68)	0.0416496	0.0696949	0.287592	0.83425	0.795461	0.501004	0.862505	0.285632	1	0.366428	0.648163	3.02184e-06	0.40477	0.826998	0.586438	0.0243628	0.877119	0.000430062	0.961203	0.964261	0.789822
CMC_HBCC_set2 (EUR; n=72)	0.283267	0.00994848	0.0520336	0.418311	0.508247	0.6397	0.200121	0.971376	0.366428	1	0.676403	7.32858e-05	0.0602922	0.788224	0.251661	0.15229	0.481702	0.062445	0.318615	0.555075	0.504552
CMC_HBCC_set3 (EUR; n=38)	0.130265	0.0963397	0.247215	0.849618	0.8968	0.91792	0.690728	0.510278	0.648163	0.676403	1	0.000633106	0.198508	0.999821	0.532305	0.119079	0.721915	0.00538073	0.700312	0.830024	0.912676
GTEx (EUR; n=125)	0.0304321	2.44658e-15	7.29936e-14	1.1952e-15	6.6325e-10	9.24386e-07	2.85092e-22	0.00196084	3.02184e-06	7.32858e-05	0.000633106	1	1.30096e-11	0.000101049	7.61681e-08	0.0167865	0.000378048	0.00145171	5.5739e-10	9.34074e-05	3.69263e-17
GVEX (EUR; n=131)	0.00154053	0.0661857	0.496087	0.264071	0.266497	0.074137	0.148256	0.043368	0.40477	0.0602922	0.198508	1.30096e-11	1	0.485435	0.802729	0.000391998	0.774439	1.25193e-07	0.332884	0.545507	0.261462
LIBD_1M (AFR; n=174)	0.430267	0.0348975	0.218592	0.790936	0.893373	0.960154	0.695664	0.828612	0.826998	0.788224	0.999821	0.000101049	0.485435	1	0.409421	0.207929	0.795087	0.202835	0.779152	0.867594	0.829315
LIBD_1M (EUR; n=167)	0.114522	0.218805	0.831535	0.183551	0.294096	0.320839	0.162416	0.372328	0.586438	0.251661	0.532305	7.61681e-08	0.802729	0.409421	1	0.0222957	0.767905	0.0126786	0.430186	0.612543	0.106667
LIBD_h650 (AFR; n=68)	0.805849	7.96673e-05	0.000415245	0.00468153	0.0179017	0.0340793	8.48419e-05	0.225504	0.0243628	0.15229	0.119079	0.0167865	0.000391998	0.207929	0.0222957	1	0.103349	0.792916	0.0059936	0.0938952	0.008649
LIBD_h650 (EUR; n=43)	0.196993	0.227163	0.550277	0.726628	0.724288	0.577435	0.698405	0.51122	0.877119	0.481702	0.721915	0.000378048	0.774439	0.795087	0.767905	0.103349	1	0.0323741	0.828041	0.886708	0.696913
NABEC-H550 (EUR; n=81)	0.893993	9.26353e-06	4.15986e-05	0.00322178	0.00756327	0.00131523	5.95365e-06	0.0335336	0.000430062	0.062445	0.00538073	0.00145171	1.25193e-07	0.202835	0.0126786	0.792916	0.0323741	1	0.000374673	0.0339738	0.0102925
NABEC-H610 (EUR; n=146)	0.0314127	0.0112087	0.143329	0.816437	0.772585	0.515913	0.886778	0.34553	0.961203	0.318615	0.700312	5.5739e-10	0.332884	0.779152	0.430186	0.0059936	0.828041	0.000374673	1	0.984677	0.740362
UCLA_ASD (EUR; n=59)	0.200682	0.108125	0.353278	0.900077	0.871475	0.710154	0.951788	0.586317	0.964261	0.555075	0.830024	9.34074e-05	0.545507	0.867594	0.612543	0.0938952	0.886708	0.0339738	0.984677	1	0.848521
Meta-Analysis	0.108333	1.42728e-05	0.0224061	0.833994	0.979503	0.793618	0.677857	0.60722	0.789822	0.504552	0.912676	3.69263e-17	0.261462	0.829315	0.106667	0.008649	0.696913	0.0102925	0.740362	0.848521	1
Nr Tests	210
Bonferroni threshold:	0.000238095
